# Divergent sensory and immune gene evolution in sea turtles with contrasting demographic and life histories

**DOI:** 10.1101/2022.01.10.475373

**Authors:** Blair P. Bentley, Tomás Carrasco-Valenzuela, Elisa K. S. Ramos, Harvinder Pawar, Larissa Souza Arantes, Alana Alexander, Shreya M. Banerjee, Patrick Masterson, Martin Kuhlwilm, Martin Pippel, Jacquelyn Mountcastle, Bettina Haase, Marcela Uliano-Silva, Giulio Formenti, Kerstin Howe, William Chow, Alan Tracey, Ying Sims, Sarah Pelan, Jonathan Wood, Kelsey Yetsko, Justin R. Perrault, Kelly Stewart, Scott R. Benson, Yaniv Levy, Erica V. Todd, H. Bradley Shaffer, Peter Scott, Brian T. Henen, Robert W. Murphy, David W. Mohr, Alan F. Scott, David J. Duffy, Neil J. Gemmell, Alexander Suh, Sylke Winkler, Françoise Thibaud-Nissen, Mariana F. Nery, Tomas Marques-Bonet, Agostinho Antunes, Yaron Tikochinski, Peter H. Dutton, Olivier Fedrigo, Eugene W. Myers, Erich D. Jarvis, Camila J. Mazzoni, Lisa M. Komoroske

## Abstract

Sea turtles represent an ancient lineage of marine vertebrates that evolved from terrestrial ancestors over 100 MYA, yet the genomic basis of the unique physiological and ecological traits enabling these species to thrive in diverse marine habitats remains largely unknown. Additionally, many populations have drastically declined due to anthropogenic activities over the past two centuries, and their recovery is a high global conservation priority. We generated and analyzed high-quality reference genomes for the leatherback *(Dermochelys coriacea)* and green *(Chelonia mydas)* turtles, representing the two extant sea turtle families. These genomes are highly syntenic and homologous, but localized regions of non-collinearity were associated with higher copy numbers of immune, zinc-finger, and olfactory receptor (OR) genes in green turtles, with ORs related to waterborne odorants greatly expanded in green turtles. Our findings suggest that divergent evolution of these key gene families may underlie immunological and sensory adaptations assisting navigation, occupancy of neritic versus pelagic environments, and diet specialization. Reduced collinearity was especially prevalent in microchromosomes, with greater gene content, heterozygosity, and genetic distances between species, supporting their critical role in vertebrate evolutionary adaptation. Finally, diversity and demographic histories starkly contrasted between species, indicating that leatherback turtles have had a low yet stable effective population size, exhibit extremely low diversity compared to other reptiles, and harbor a higher genetic load compared to green turtles, reinforcing concern over their persistence under future climate scenarios. These genomes provide invaluable resources for advancing our understanding of evolution and conservation best practices in an imperiled vertebrate lineage.

**Statement of significance:** Sea turtle populations have undergone recent global declines. We analyzed *de novo* assembled genomes for both extant sea turtle families through the Vertebrate Genomes Project to inform their conservation and evolutionary biology. These highly conserved genomes were differentiated by localized gene-rich regions of divergence, particularly within microchromosomes, suggesting that these genomic elements play key functional roles in the evolution of sea turtles and possibly other vertebrates. We further demonstrate that dissimilar evolutionary histories impact standing genomic diversity and genetic load, and are critical to consider when using these metrics to assess adaptive potential and extinction risk. Our results also demonstrate how reference genome quality impacts inferences of comparative and conservation genomics analyses that need to be considered in their application.
