## Supplementary material for "Divergent sensory and immune gene evolution in sea turtles with contrasting demographic and life histories": Table S16

### Sheet: Sheet1
GeneID	ProteinID	DC_chrom	Start	End	CM_chrom	Start	End
ABCF1	ATP Binding Cassette Subfamily F Member 1	NC_050081.1	36422290	36438806	NC_051254.2	39489351	39506379
ATAT1	Alpha Tubulin Acetyltransferase 1	NC_050081.1	36474464	36509147	NC_051254.2	39543629	39570043
ATF6B	Activating Transcription Factor 6 Beta	NC_050081.1	38965183	38972848	NW_025111287.1	20648	27554
ATP6V1G2	ATPase H+ Transporting V1 Subunit G2
BAG6	BAG Cochaperone 6	NC_050081.1	38828528	38840796
BRD2	Bromodomain Containing 2	NC_050081.1	39579878	39596732	NC_051254.2	43808115	43824896
C4	Complement C4	NC_050068.2	53711736	53818333	NC_057849.1	53641772	53737125
C4A	Complement C4A
CENPA	Centromere Protein A	NC_050081.1	39091672	39094440
CLIC1	Chloride Intracellular Channel 1	NC_050081.1	38410191	38420921	NC_051254.2	42431397	42444024
CYP21	steroid 21-hydroxylase	NC_050081.1	39097991	39104757
DAXX	Death Domain Associated Protein	NC_050081.1	39887907	39894587	NC_051254.2	44190344	44196111
DDAH2	Dimethylarginine Dimethylaminohydrolase 2	NC_050081.1	38427162	38437484	NC_051254.2	42450553	42463412
DDX39B	DExD-Box Helicase 39B	NC_050081.1	38861644	38871399
DHX16	DEAH-Box Helicase 16	NC_050081.1	36513517	36526415	NC_051254.2	39578621	39591335
DMB	Major Histocompatibility Complex Class II DM Beta
EHMT2	Euchromatic Histone Lysine Methyltransferase 2
FLOT1	Flotillin 1	NC_050081.1	38242061	38257350	NC_051254.2	42239962	42250559
GNL1	G Protein Nucleolar 1	NC_050081.1	36410248	36420598	NC_051254.2	39477285	39487628
GTF2H4	General Transcription Factor IIH Subunit 4	NC_050081.1	36697217	36712550	NC_051254.2	39763010	39776238
IER3	Immediate Early Response 3	NC_050081.1	38236027	38238527	NC_051254.2	42233821	42236388
KIFC1	Kinesin Family Member C1				NC_051254.2	44319640	44332192
LSM2	U6 Small Nuclear RNA And MRNA Degradation Associated	NC_050081.1	38355714	38358846	NC_051254.2	42375629	42379485
LTA	Lymphotoxin Alpha				NC_051254.2	43147007	43148462
LTB	Lymphotoxin Beta
NELFE	Negative Elongation Factor Complex Member E	NC_050081.1	38907681	38912177
NEU1	Neuraminidase 1	NC_050081.1	38878344	38884183
NOTCH4	Notch Receptor 4	NC_050081.1	38972886	38994022	NW_025111287.1	1018	20566
NRM	Nurim	NC_050081.1	36552420	36555888	NC_051254.2	39617731	39621416
PBX2	PBX Homeobox 2	NC_050081.1	39000633	39015010
POU5F1	POU Class 5 Homeobox 1	NC_050081.1	38333060	38337821	NC_051254.2	42351028	42356155
PPP1R10	Protein Phosphatase 1 Regulatory Subunit 10	NC_050081.1	36442914	36467918	NC_051254.2	39501361	39535493
PPT2	Palmitoyl-Protein Thioesterase 2
PRRT1	Proline Rich Transmembrane Protein 1	NC_050081.1	38946834	38955726	NW_025111287.1	37808	50948
PSMB9	Proteasome 20S Subunit Beta 9	NC_050081.1	39378536	39384591	NC_051254.2	43566578	43576019
RING1	Ring Finger Protein 1	NC_050081.1	39811836	39817254	NC_051254.2	44116516	44121299
RNF5	Ring Finger Protein 5	NC_050081.1	39016010	39018983
RPP21	Ribonuclease P MRP Subunit P21	NC_050081.1	36404024	36408061	NC_051254.2	39470899	39474852
RPS18	Ribosomal Protein S18	NC_050081.1	39829019	39832408	NC_051254.2	44133345	44137296
SAPCD1	Suppressor APC Domain Containing 1	NC_050081.1	38394773	38403784	NC_051254.2	42417360	42427138
SKIV2L	Ski2 Like RNA Helicase	NC_050081.1	38893213	38907633
SLC44A4	Solute Carrier Family 44 Member 4
STK19	Serine Threonine Kinase 19	NC_050081.1	38884626	38888462
TAP1	Transporter 1 ATP Binding Cassette Subfamily B Member				NC_051254.2	43577055	43588926
TAP2	Transporter 2 ATP Binding Cassette Subfamily B Member				NC_051254.2	43595454	43603468
TAPBP	TAP Binding Protein	NC_050081.1	39871442	39876663	NC_051254.2	44171434	44176645
TCF19	Transcription Factor 19	NC_050081.1	38324723	38331929	NC_051254.2	42342354	42348067
TNF	Tumor Necrosis Factor	NC_050081.1	38732168	38737087	NC_051254.2	43154378	43159145
TNXB	Tenascin XB	NC_050081.1	39104857	39164367
TUBB	Tubulin Beta Class I	NC_050081.1	38258297	38268076	NC_051254.2	42251675	42262428
VPS52	VPS52 Subunit Of GARP Complex	NC_050081.1	39817785	39828426	NC_051254.2	44121767	44133172
ZBTB12	Zinc Finger And BTB Domain Containing 12
ZBTB22	Zinc Finger And BTB Domain Containing 22	NC_050081.1	39881197	39887605	NC_051254.2	44182982	44190189

### Sheet: MHC Class I and II
Annotation	Locus_ID_Dcor	Chromosome	Start	End	Locus_ID_Cmyd	Chromosome	Start	End
Class I
Class I F10 alpha	LOC119854956	NC_051253.2	34002037	34006172	LOC119566026	NC_057852.1	206113	258630
	LOC119854513	NC_057849.1	17402148	17421788	LOC102930774	NC_057852.1	316930	1660567
	LOC119856331	NC_051254.2	43848248	43904558	LOC119566027	NC_057852.1	2138345	2206336
	LOC119856428	NC_051254.2	43848248	43852218	LOC102945483	NC_051245.2	132982366	133090572
	LOC119843083	NC_051254.2	43927313	43931962	LOC102940274	NC_051245.2	133063466	133197054
	LOC119843353	NC_051254.2	43957222	43971504	LOC102936998	NC_051254.2	27215070	27241811
	LOC119842585	NC_051254.2	43996478	44005825	LOC102941992	NC_051254.2	43541852	43550621
	LOC119842577	NC_051254.2	43460144	43464347	LOC119563577	NC_051254.2	43552898	43562349
					LOC102937624	NC_051254.2	43720730	43757206
					LOC102931955	NC_051254.2	43766959	43777409
					LOC102936111	NW_025111276.1	40992	95442
Class I Q9 alpha	LOC119842584	NC_051254.2	43505362	43506311	LOC102930327	NC_051254.2	43606728	43642802
MHC Class I related	LOC119842604	NC_051254.2	43789308	43791063
	LOC119842591	NC_051254.2	43853858	44015559
RT1 class I AA alpha					LOC119566011	NC_057852.1	1815557	1826039
Class II
DLA Class II beta	LOC119842306	NC_050080.1	37948924	37975072	LOC119563655	NC_051253.2	34002037	34006172
DLA Class II beta					LOC102942060	NC_057849.1	17402148	17421788
HLA Class II DR alpha	LOC119842616	NC_050081.1	39601896	39603437	LOC102929303	NC_051254.2	43848248	43904558
HLA Class II DR alpha	LOC119842595	NC_050081.1	39629356	39632726	LOC119567537	NC_051254.2	43848248	43852218
HLA Class II DR alpha	LOC119842598	NC_050081.1	39675575	39690093	LOC119567538	NC_051254.2	43927313	43931962
HLA Class II DR alpha					LOC102935774	NC_051254.2	43957222	43971504
HLA Class II DR alpha					LOC122461327	NC_051254.2	43996478	44005825
HLA Class II DP beta					LOC102933301	NC_051254.2	43460144	43464347
HLA Class II DQ beta	LOC119860656	NC_050068.2	15737410	15758447	LOC102933762	NC_051254.2	43505362	43506311
Class II M alpha	LOC119842606	NC_050081.1	39563977	39569714	LOC102931501	NC_051254.2	43789308	43791063
HLA Class II DR beta					LOC114018492	NC_051254.2	43853858	44015559
RLA Class II DP beta	LOC119857470	NC_050073.1	410934	430257
SMH Class II beta-1	LOC122456681	NC_050081.1	39321270	39321957
HLA Class II DM beta	LOC119842686	NC_050081.1	39554519	39561830
H2 Class II E-S beta	LOC119842603	NC_050081.1	39634661	39696825
Mamu Class II DR alpha	LOC119842617	NC_050081.1	39675859	39677448
