## Supplementary material for "Divergent sensory and immune gene evolution in sea turtles with contrasting demographic and life histories": Table S1

### Sheet: Sheet1
rDerCor1.pri.cur.20210524.fasta											rCheMyd1.pri.cur.20210528.fasta
Scaffold Name	Chromosome #	Chromosome Type	Length	%GC	%N	Gene #	% Masked	Gene #/1Mbp			Scaffold Name	Chromosome #	Chromosome Type	Length	%GC	%N	Gene #	% Masked	Gene #/1Mbp
SUPER_1	Chromosome 1	Macro	354452888	0.424105	0.00311262	3534	0.4638	9.9703			SUPER_1	Chromosome 1	Macro	348265484	0.428881	0.00529972	3085	0.4567	8.85818
SUPER_2	Chromosome 2	Macro	272704568	0.421471	0.00450746	2387	0.4504	8.75306			SUPER_2	Chromosome 2	Macro	262513884	0.425881	7.13791e-05	1859	0.4397	7.08153
SUPER_3	Chromosome 3	Macro	212168110	0.422549	0.000543673	2041	0.4537	9.61973			SUPER_3	Chromosome 3	Macro	204120564	0.42686	1.58436e-05	1580	0.4418	7.74052
SUPER_4	Chromosome 4	Macro	146520673	0.419449	0.00493545	1332	0.4375	9.09087			SUPER_4	Chromosome 4	Macro	142324156	0.424167	0.00163659	1100	0.4233	7.72884
SUPER_5	Chromosome 5	Macro	137568771	0.420467	2.65613e-05	1254	0.4331	9.11544			SUPER_5	Chromosome 5	Macro	133272604	0.42469	0.000810947	1541	0.4197	11.5628
SUPER_6	Chromosome 6	Macro	131128815	0.431832	0.00180599	1725	0.4322	13.155			SUPER_6	Chromosome 6	Macro	134428053	0.439356	0.027362	1030	0.428	7.66209
SUPER_7	Chromosome 7	Macro	127644590	0.431702	0.00200607	1537	0.3999	12.0412			SUPER_7	Chromosome 7	Macro	123872898	0.437233	0.000105213	1247	0.3884	10.0668
SUPER_8	Chromosome 8	Macro	109294577	0.431361	0.000574841	1288	0.3953	11.7847			SUPER_8	Chromosome 8	Macro	106505537	0.436939	4.15284e-05	1082	0.3868	10.1591
SUPER_9	Chromosome 9	Macro	105213316	0.43129	0.00365637	1228	0.401	11.6715			SUPER_9	Chromosome 9	Macro	101620591	0.43663	2.95216e-06	1001	0.3861	9.85037
SUPER_10	Chromosome 10	Macro	86472384	0.438626	0.00214011	1178	0.3777	13.6228			SUPER_10	Chromosome 10	Macro	84054250	0.444513	0.000867083	1031	0.3644	12.2659
SUPER_11	Chromosome 11	Macro	80021864	0.42362	0.0034303	841	0.399	10.5096			SUPER_11	Chromosome 11	Macro	79522289	0.430757	0.0140656	697	0.3907	8.76484
SUPER_12	Chromosome 12	Micro	44241090	0.433824	0.00209832	619	0.3618	13.9915			SUPER_12	Chromosome 12	Micro	42626581	0.439574	0.00351867	1115	0.3459	26.1574
SUPER_12_unloc_1			161456	0.502296	0.00308443	14		86.7109			SUPER_13	Chromosome 13	Micro	42953438	0.462516	0.0272426	886	0.3991	20.627
SUPER_12_unloc_2			88916	0.51232	0	4		44.9863			SUPER_14	Chromosome 14	Micro	44337225	0.47884	0.00374721	513	0.4308	11.5704
SUPER_12_unloc_3			62672	0.463882	0.0095577	5		79.7804			SUPER_15	Chromosome 15	Micro	33324608	0.456951	0	485	0.3518	14.5538
SUPER_12_unloc_4			30635	0.518867	0	3		97.9272			SUPER_16	Chromosome 16	Micro	25690524	0.465059	8.68024e-06	372	0.3544	14.48
SUPER_12_unloc_5			27714	0.522028	0	4		144.331			SUPER_17	Chromosome 17	Micro	25202864	0.457517	3.9678e-06	417	0.342	16.5457
SUPER_12_unloc_6			24225	0.513828	0	0		0			SUPER_18	Chromosome 18	Micro	23330747	0.471149	8.57238e-06	325	0.3519	13.9301
SUPER_12_unloc_7			21914	0.455031	0	0		0			SUPER_19	Chromosome 19	Micro	19769559	0.483292	0	324	0.3774	16.3888
SUPER_12_unloc_8			12220	0.493086	0	1		81.8331			SUPER_20	Chromosome 20	Micro	18906060	0.538429	0.0234774	271	0.3742	14.334
SUPER_12_unloc_9			9024	0.4707	0.0110816	1		110.816			SUPER_21	Chromosome 21	Micro	18854909	0.480041	5.30366e-06	724	0.355	38.3985
SUPER_12_unloc_10			8721	0.439689	0.0114666	0		0			SUPER_22	Chromosome 22	Micro	19256569	0.470833	0.000257886	313	0.3497	16.2542
SUPER_12_unloc_11			6026	0.441181	0	0		0			SUPER_23	Chromosome 23	Micro	19295284	0.545556	0.104525	260	0.447	13.4748
SUPER_12_unloc_12			4772	0.43767	0	0		0			SUPER_24	Chromosome 24	Micro	19202859	0.526779	0.00479668	344	0.4212	17.914
SUPER_13	Chromosome 13	Micro	41159716	0.452873	0.00119107	861	0.4034	20.9185			SUPER_25	Chromosome 25	Micro	16433863	0.503435	6.085e-06	369	0.3619	22.4536
SUPER_14	Chromosome 14	Micro	40021378	0.466553	0.00526681	918	0.4117	22.9377			SUPER_26	Chromosome 26	Micro	16225734	0.475313	1.23261e-05	268	0.3577	16.517
SUPER_15	Chromosome 15	Micro	33199653	0.447063	8.91576e-06	529	0.3554	15.9339			SUPER_27	Chromosome 27	Micro	16135183	0.501239	1.52462e-05	362	0.3766	22.4354
SUPER_16	Chromosome 16	Micro	26401370	0.455784	0.00302299	432	0.3626	16.3628			SUPER_28	Chromosome 28	Micro	8033983	0.530527	0.0637583	410	0.5678	51.0332
SUPER_17	Chromosome 17	Micro	25428285	0.448399	1.16406e-05	447	0.3439	17.5788			SUPER_28_unloc_1			87187	0.529949	0.00141076	0		0
SUPER_18	Chromosome 18	Micro	23665181	0.46146	3.73545e-05	360	0.3553	15.2122			SUPER_28_unloc_2			61604	0.510364	0	0		0
SUPER_19	Chromosome 19	Micro	20023215	0.472924	0.0020271	358	0.3844	17.8792			scaffold_100_arrow_ctg1			46898	0.673255	0	3		63.9686
SUPER_20	Chromosome 20	Micro	19206509	0.521675	0.00216234	563	0.3796	29.313			scaffold_101_arrow_ctg1			45103	0.49459	0	0		0
SUPER_21	Chromosome 21	Micro	18859425	0.469547	5.78491e-05	382	0.3607	20.2551			scaffold_102_arrow_ctg1			44400	0.456003	0	2		45.045
SUPER_22	Chromosome 22	Micro	18746278	0.46043	5.79848e-05	282	0.3409	15.043			scaffold_103_arrow_ctg1			44162	0.654734	0	1		22.6439
SUPER_23	Chromosome 23	Micro	17228317	0.534196	9.15934e-05	683	0.4187	39.644			scaffold_104_arrow_ctg1			43167	0.539891	0	1		23.1658
SUPER_24	Chromosome 24	Micro	16950461	0.516794	0.0103718	614	0.402	36.2232			scaffold_105_arrow_ctg1			40978	0.432197	0	0		0
SUPER_25	Chromosome 25	Micro	16479532	0.491389	4.19308e-05	396	0.3603	24.0298			scaffold_106_arrow_ctg1			39936	0.67008	0	7		175.28
SUPER_26	Chromosome 26	Micro	16472168	0.465409	0.00619663	310	0.3526	18.8196			scaffold_107_arrow_ctg1			37745	0.529593	0	0		0
SUPER_27	Chromosome 27	Micro	16294212	0.489594	3.02561e-05	370	0.3819	22.7074			scaffold_108_arrow_ctg1			34665	0.437806	0	0		0
SUPER_28	Chromosome 28	Micro	6736449	0.528962	0.0326359	348	0.4939	51.6593			scaffold_109_arrow_ctg1			32845	0.679991	0	2		60.8921
											scaffold_110_arrow_ctg1			31630	0.479213	0	1		31.6156
											scaffold_111_arrow_ctg1			31051	0.660151	0	1		32.2051
											scaffold_112_arrow_ctg1			27483	0.637535	0	1		36.3861
											scaffold_113_arrow_ctg1			27288	0.590678	0	2		73.2923
											scaffold_114_arrow_ctg1			27235	0.510941	0	2		73.4349
											scaffold_115_arrow_ctg1			21067	0.623173	0	0		0
											scaffold_116_arrow_ctg1			20277	0.62659	0	1		49.317
											scaffold_117_arrow_ctg1			16618	0.492509	0	0		0
											scaffold_118_arrow_ctg1			16270	0.687727	0	0		0
											scaffold_119_arrow_ctg1			14461	0.443507	0	1		69.1515
											scaffold_120_arrow_ctg1			13486	0.480685	0	1		74.151
											scaffold_121_arrow_ctg1			11258	0.501554	0	0		0
											scaffold_122_arrow_ctg1			8758	0.467405	0	0		0
											scaffold_123_arrow_ctg1			8373	0.629442	0.0119432	0		0
											scaffold_124_arrow_ctg1			8025	0.634313	0	0		0
											scaffold_125_arrow_ctg1			6689	0.478326	0	1		149.499
											scaffold_126_arrow_ctg1			6663	0.469088	0	1		150.083
											scaffold_127_arrow_ctg1			3718	0.748857	0	0		0
											scaffold_128_arrow_ctg1			3472	0.42816	0	0		0
											scaffold_129_arrow_ctg1			3063	0.443538	0	0		0
											scaffold_45_arrow_ctg1			139352	0.477571	0	2		14.3521
											scaffold_48_arrow_ctg1			468323	0.448376	0.645428	9		19.2175
											scaffold_49_arrow_ctg1			200098	0.452178	0.000114944	1		4.99755
											scaffold_59_arrow_ctg1			222063	0.498542	0.00225161	7		31.5226
											scaffold_60_arrow_ctg1			200034	0.628769	0.000499915	15		74.9873
											scaffold_61_arrow_ctg1			186729	0.616605	0.00535535	15		80.3303
											scaffold_63_arrow_ctg1			156755	0.597253	0	13		82.932
											scaffold_65_arrow_ctg1			139178	0.529936	0.000718504	8		57.4803
											scaffold_66_arrow_ctg1			136476	0.521817	0	1		7.3273
											scaffold_67_arrow_ctg1			131618	0.51937	0	3		22.7932
											scaffold_69_arrow_ctg1			104581	0.54342	0	6		57.3718
											scaffold_70_arrow_ctg1			91510	0.529849	0	4		43.7111
											scaffold_72_arrow_ctg1			84098	0.529354	0.00027349	6		71.3453
											scaffold_76_arrow_ctg1			81177	0.491329	0.00123188	1		12.3188
											scaffold_77_arrow_ctg1			76334	0.514	0.00161134	1		13.1003
											scaffold_78_arrow_ctg1			74105	0.452055	0	3		40.4831
											scaffold_79_arrow_ctg1			73540	0.400732	0.000312755	1		13.598
											scaffold_80_arrow_ctg1			73766	0.690652	0.00677819	1		13.5564
											scaffold_83_arrow_ctg1			68053	0.650586	0	4		58.7777
											scaffold_84_arrow_ctg1			67755	0.504252	0.00737953	1		14.7591
											scaffold_86_arrow_ctg1			65737	0.662053	0.00760607	7		106.485
											scaffold_87_arrow_ctg1			62133	0.474571	0	0		0
											scaffold_90_arrow_ctg1			59032	0.505853	0	0		0
											scaffold_91_arrow_ctg1			53571	0.584746	0	2		37.3336
											scaffold_92_arrow_ctg1			51870	0.539176	0.00963948	0		0
											scaffold_93_arrow_ctg1			51123	0.686996	0	4		78.2427
											scaffold_94_arrow_ctg1			50289	0.47755	0	1		19.8851
											scaffold_95_arrow_ctg1			51066	0.613371	0	1		19.5825
											scaffold_96_arrow_ctg1			48875	0.488808	0	2		40.9207
											scaffold_97_arrow_ctg1			48603	0.47638	0.000473222	3		61.7246
											scaffold_98_arrow_ctg1			48044	0.433747	0.00208143	2		41.6285
											scaffold_99_arrow_ctg1			46854	0.49447	0.000490887	0		0
