## Supplementary material for "Divergent sensory and immune gene evolution in sea turtles with contrasting demographic and life histories": Table S3

### Sheet: Genomes_NCBI_annotation
Table reference genome information for turtle species with annotation availiable on NCBI database annotated with NCBI pipeline										Assembly BUSCO
Species	Assemble level	Sequencing data	Size (bp)	N50	No. scaffolds	GC content	Annotation	# Coding Genes	# Genes	C and single-copy BUSCOs	C and duplicated BUSCOs	Fragmented BUSCOs	Missing BUSCOs	QV	Family
Pelodiscus sinensis	Scaffold	Paired-End, Mate-Pair Illumina	2202466388	3350749	19.904	0.444096	NCBI 102	19518	24856	88	0.8	5.6	5.6	34.01	Tryonichidae
Chelonia mydas	Chromosome	PacBio CLR, 10x, Arima Hi-C, Bionano	2134358617	134428053	92	0.440103	NCBI 103	19752	28491	94.2	0.5	0.3	2.8	47.7	Cheloniidae
Dermochelys coriacea	Chromosome	PacBio CLR, 10x, Arima Hi-C, Bionano	2164762090	137568771	40	0.433515	NCBI 101	18775	27589	91.6	0.5	3.8	4.1	38.9	Dermochelyidae
Chrysemys picta	Chromosome	10x-Linked Reads	2335704405	6605846	78.631	0.441922	NCBI 102	21498	26985	91.9	0.9	3.7	3.5	48.65	Emydidae
Trachemys scripta	Chromosome	Paired-End, Mate-Pair Illumina, NGXbio	2126182493	140411086	138	0.438059	NCBI 100	18662	22456	90	0.7	3.4	5.9	50.43	Emydidae
Chelonoidis abingdonii	Scaffold	Paired-End, Mate-Pair Illumina	2300739315	1277207	10.618	0.437119	NCBI 100	19976	25634	91.9	0.8	4	3.3	44.312	Testudinidae
Gopherus evgoodei	Chromosome	PacBio CLR, 10x, Arima Hi-C, Bionano	2298547364	147425149	382	0.441371	NCBI 100	20174	26465	92.3	0.9	2.8	4	38.31	Testudinidae
Mauremys reevesii	Chromosome	Oxford Nanopore; Illumina NovaSeq 6000	2197013760	130473029	230	0.449752	NCBI 100	22618	41089	96.7	4.4317	0.7	4.4197	32.66	Geoemydidae
Table Reference genome information for reptile species availiable on NCBI database annotated with NCBI pipeline
Order	Organism Name	Organism Infraspecific Names Isolate	Organism Infraspecific Names Ecotype	Assembly Name	Assembly Accession	Annotation Info Name	BUSCO Lineage	BUSCO Complete	BUSCO Duplicated	BUSCO Fragmented	BUSCO Missing	BUSCO Single Copy	BUSCO Total Count	BUSCO Version	Assembly Submitter	Total Sequence Length	Assembly Level	Submission Date	Contig N50	# Scaffolds	#Contigs	Total Genes	Protein-coding Gene	Assembly BioSample Accession
Testudines	Chelonia mydas	rCheMyd1	-	rCheMyd1.pri.v2	GCF_015237465.2	103	sauropsida_odb10	0.990107	0.0112299	0.00307487	0.00681818	0.978877	7480	4.1.4	Vertebrate Genomes Project	2134358617	Chromosome	2021-07-15	39415510	93	391	28491	19752	SAMN12612360
Testudines	Chelonia mydas	CheMyd_1.0	-	CheMyd_1.0	GCA_000344595.1	101	-	-	-	-	-	-	-	-	BGI	2208393880	Scaffold	2013-03-18	29240	140022	274366	22701	19123	SAMN02981410
Testudines	Chelonoidis abingdonii	Lonesome George	-	ASM359739v1	GCF_003597395.1	100	sauropsida_odb10	0.974733	0.00989305	0.0108289	0.0144385	0.96484	7480	4.0.2	Universidad de Oviedo	2300739315	Scaffold	2018-09-25	73186	10618	65419	25634	19976	SAMN07840320
Testudines	Chrysemys picta bellii	RCT428	-	Chrysemys_picta_BioNano-3.0.4	GCF_000241765.4	103	sauropsida_odb10	0.981952	0.00775401	0.0101604	0.0078877	0.974198	7480	4.1.4	Painted turtle genome sequencing consortium	2481351664	Chromosome	2020-08-21	21318	76428	260698	26985	21498	SAMN02713681
Testudines	Dermochelys coriacea	rDerCor1	-	rDerCor1.pri.v4	GCF_009764565.3	101	sauropsida_odb10	0.982086	0.0102941	0.0052139	0.0127005	0.971791	7480	4.1.4	G10K	2164762090	Chromosome	2021-08-25	7029801	40	706	27589	18775	SAMN12629498
Testudines	Gopherus evgoodei	-	Sinaloan lineage	rGopEvg1_v1.p	GCF_007399415.2	100	sauropsida_odb10	0.989438	0.0143048	0.00160428	0.00895722	0.975134	7480	4.0.2	Vertebrate Genomes Project	2298547364	Chromosome	2019-07-25	13026736	383	933	26465	20174	SAMN03496275
Testudines	Mauremys mutica	MM-2020	Southern	ASM2049712v1	GCF_020497125.1	100	sauropsida_odb10	0.993182	0.0220588	0.00106952	0.00574866	0.971123	7480	4.1.4	Institute of Zoology, Guangdong Academy of Science	2484351270	Chromosome	2021-10-14	15010728	595	1636	35641	23281	SAMN19136605
Testudines	Mauremys reevesii	NIE-2019	-	ASM1616193v1	GCF_016161935.1	100	sauropsida_odb10	0.991578	0.0159091	0.00160428	0.00681818	0.975668	7480	4.0.2	Anhui normal university	2367590653	Chromosome	2020-12-22	33352699	230	628	41089	22618	SAMN16454374
Testudines	Pelodiscus sinensis	Daiwa-1	-	PelSin_1.0	GCF_000230535.1	102	sauropsida_odb10	0.964973	0.0105615	0.015107	0.0199198	0.954412	7480	4.0.2	P. sinensis genome project consortium	2202466388	Scaffold	2012-07-24	21993	19904	205380	24856	19518	SAMN02981371
Testudines	Terrapene carolina triunguis	2854851	-	T_m_triunguis-2.0	GCF_002925995.2	102	sauropsida_odb10	0.973931	0.109626	0.0121658	0.0139037	0.864305	7480	4.0.2	McDonnell Genome Institute - Washington University School of Medicine	2571267249	Scaffold	2018-09-21	76614	52260	106051	25189	22254	SAMN08285364
Testudines	Trachemys scripta elegans	TJP31775	-	CAS_Tse_1.0	GCF_013100865.1	100	sauropsida_odb10	0.975668	0.00855615	0.00628342	0.0180481	0.967112	7480	4.0.2	California Academy of Sciences	2126182493	Chromosome	2020-05-15	204575	138	17980	22456	18662	SAMN12189062
Lepidosauria	Anolis carolinensis	-	-	AnoCar2.0	GCF_000090745.1	102	sauropsida_odb10	0.934225	0.0204545	0.0114973	0.0542781	0.91377	7480	4.0.2	Broad Institute	1799126364	Chromosome	2011-01-10	79867	6646	41987	22292	19365	SAMN02981230
Lepidosauria	Crotalus tigris	CLP2741	Arizona	ASM1654583v1	GCF_016545835.1	100	sauropsida_odb10	0.958422	0.0245989	0.00574866	0.0358289	0.933824	7480	4.0.2	Clemson University	1612002213	Contig	2021-01-06	2106662	-	4228	23820	19653	SAMN12497667
Lepidosauria	Gekko japonicus	JY-2015	-	Gekko_japonicus_V1.1	GCF_001447785.1	100	sauropsida_odb10	0.932487	0.0167112	0.030615	0.0368984	0.915775	7480	4.0.2	Nantong University	2490257917	Scaffold	2015-11-25	29575	191500	335470	20954	19476	SAMN04157958
Lepidosauria	Lacerta agilis	rLacAgi1	-	rLacAgi1.pri	GCF_009819535.1	100	sauropsida_odb10	0.975802	0.0292781	0.00401069	0.0201872	0.946524	7480	4.0.2	Vertebrate Genomes Project	1391387079	Chromosome	2019-12-31	6613248	29	408	23190	20325	SAMN12629509
Lepidosauria	Notechis scutatus	-		TS10Xv2-PRI	GCF_900518725.1	100	sauropsida_odb10	0.90508	0.0215241	0.0312834	0.0636364	0.883556	7480	4.0.2	UNIVERSITY OF NEW SOUTH WALES	1665525958	Scaffold	2018-09-24	31763	52414	131885	23178	19770	SAMEA4800209
Lepidosauria	Pantherophis guttatus	EG266	-	UNIGE_PanGut_3.0	GCF_001185365.1	100	sauropsida_odb10	0.937567	0.0129679	0.0175134	0.0449198	0.924599	7480	4.0.2	University of Geneva	1706961544	Scaffold	2020-04-13	37981	34268	119215	25732	19907	SAMN12106767
Lepidosauria	Podarcis muralis	-	yellow	PodMur_1.0	GCF_004329235.1	100	sauropsida_odb10	0.963369	0.0280749	0.00748663	0.0291444	0.935294	7480	4.0.2	CIBIO-InBIO	1511002858	Chromosome	2019-03-07	714612	2161	6246	26708	21258	SAMN10820182
Lepidosauria	Pogona vitticeps	-	-	pvi1.1	GCF_900067755.1	100	sauropsida_odb10	0.972193	0.0112299	0.00949198	0.0183155	0.960963	7480	4.0.2	BRAEMBL	1716675060	Scaffold	2017-02-28	35501	13749	98807	21994	18891	SAMEA2300447
Lepidosauria	Pseudonaja textilis	-	-	EBS10Xv2-PRI	GCF_900518735.1	100	sauropsida_odb10	0.940508	0.0291444	0.015107	0.044385	0.911364	7480	4.0.2	UNIVERSITY OF NEW SOUTH WALES	1590035073	Scaffold	2018-09-24	50443	28550	88019	22548	19358	SAMEA4800208
Lepidosauria	Python bivittatus	-	-	Python_molurus_bivittatus-5.0.2	GCF_000186305.1	102	sauropsida_odb10	0.923663	0.00895722	0.0335561	0.0427807	0.914706	7480	4.0.2	The Consortium for Comparative Genomics, UC Denver	1435034535	Scaffold	2013-09-15	10658	39113	274244	22427	19793	SAMN02981298
Lepidosauria	Sceloporus undulatus	JIND9_A2432	Alabama	SceUnd_v1.1	GCF_019175285.1	100	sauropsida_odb10	0.950401	0.0241979	0.015508	0.0340909	0.926203	7480	4.1.4	Auburn University	1905484175	Chromosome	2021-07-08	75501	45012	93150	23443	19905	SAMN14373011
Lepidosauria	Thamnophis elegans	rThaEle1	-	rThaEle1.pri	GCF_009769535.1	100	sauropsida_odb10	0.939973	0.0340909	0.00895722	0.0510695	0.905882	7480	4.0.2	Vertebrate Genomes Project	1672190305	Chromosome	2019-12-23	4620601	365	1883	21688	18900	SAMN12629499
Lepidosauria	Thamnophis sirtalis	EDBJR-23777	-	Thamnophis_sirtalis-6.0	GCF_001077635.1	100	sauropsida_odb10	0.789439	0.0143048	0.0782086	0.132353	0.775134	7480	4.0.2	The Genome Institute at Washington University School of Medicine (WUGSC)	1424897867	Scaffold	2015-06-26	10447	7930	175977	20076	18565	SAMN03759628
Lepidosauria	Varanus komodoensis	-	-	ASM479886v1	GCF_004798865.1	100	sauropsida_odb10	0.960695	0.0136364	0.00842246	0.0308824	0.947059	7480	4.1.4	Gladstone Institutes	1507945839	Scaffold	2019-04-17	189463	1411	20696	20435	17968	SAMN10967258
Lepidosauria	Zootoca vivipara	ELT05324	-	UG_Zviv_1	GCF_011800845.1	100	sauropsida_odb10	0.97607	0.0196524	0.00467914	0.0192513	0.956417	7480	4.0.2	University of Glasgow	1464283545	Chromosome	2020-04-01	219893	25252	43102	22831	20278	SAMN14329711
Crocodylia	Alligator mississippiensis	KSC_2009_1	-	ASM28112v4	GCF_000281125.3	102	sauropsida_odb10	0.986364	0.00494652	0.00628342	0.00735294	0.981417	7480	4.0.2	International Crocodilian Genomes Working Group	2161713562	Scaffold	2016-03-28	16665	7094	243735	25279	18955	SAMN02981418
Crocodylia	Alligator sinensis	-	-	ASM45574v1	GCF_000455745.1	102	sauropsida_odb10	0.975267	0.00588235	0.0127005	0.0120321	0.969385	7480	4.0.2	BGI-shenzhen	2270550999	Scaffold	2013-08-29	23412	9317	177282	24654	19129	SAMN02981559
Crocodylia	Crocodylus porosus	Cpor-Errol	-	CroPor_comp1	GCF_001723895.1	100	sauropsida_odb10	0.968583	0.00374332	0.00508021	0.0263369	0.96484	7480	4.0.2	Mississippi State University	2049519336	Scaffold	2016-09-13	34073	70	97109	19551	14717	SAMN03102602
Crocodylia	Gavialis gangeticus	Ggan-Ray	-	GavGan_comp1	GCF_001723915.1	100	sauropsida_odb10	0.960695	0.00441176	0.00548128	0.0338235	0.956283	7480	4.0.2	The International Crocodilian Genomes Working Group	2640775248	Scaffold	2016-09-13	14799	81	248607	18887	14315	SAMN03102901
