## Supplementary material for "Divergent sensory and immune gene evolution in sea turtles with contrasting demographic and life histories": Table S8

### Sheet: Sheet1
					rDecor.pri.cur.20210524.fasta					rCheMyd1.pri.cur.20210528.fasta
		Sequences:			40					92
		Total length [bp]:			2164762090	(2,159,167,572 bp excl N/X-runs)				2134358617	(2,122,398,480 bp excl N/X-runs)
		GC level:			43.35 %					44.01 %
		Bases masked [bp]:			991226677	( 45.79 %)				947793572 bp	( 44.41 %)
					Number of elements*	Length occupied	Percentage of sequence			Number of elements*	Length occupied	Percentage of sequence
						[bp]	[%]				[bp]	[%]
Retroelements					1413834	520779780	24.06			1324757	437477849	20.5
	SINEs:				352713	54104600	2.5			398125	61313780	2.87
	Penelope				282130	101830861	4.7			166116	50010116	2.34
	LINEs:				962901	394684017	18.23			833888	307190132	14.39
		CRE/SLACS			0	0	0			0	0	0
			L2/CR1/Rex		643570	255369430	11.8			626641	229941712	10.77
			R1/LOA/Jockey		1066	1144195	0.05			798	1201505	0.06
			R2/R4/NeSL		1775	1316738	0.06			2486	1792429	0.08
			RTE/Bov-B		15824	8536520	0.39			15510	8448273	0.4
			L1/CIN4		4412	1829932	0.08			5335	2087522	0.1
		LTR elements:			98220	71991163	3.33			92744	68973937	3.23
			BEL/Pao		0	0	0			0	0	0
			Ty1/Copia		304	70146	0			0	0	0
			Gypsy/DIRS1		79356	60902670	2.81			80820	59556863	2.79
				Retroviral	11245	9640208	0.45			8708	8161884	0.38
DNA transposons					487853	139785029	6.46			521973	146552919	6.87
	hobo-Activator				255611	66577367	3.08			277985	72544885	3.4
	Tc1-IS630-Pogo				20595	4415244	0.2			16694	3057581	0.14
	En-Spm				0	0	0			0	0	0
	MuDR-IS905				0	0	0			0	0	0
	PiggyBac				0	0	0			91	54005	0
	Tourist/Harbinger				135789	52548591	2.43			151055	55215343	2.59
	Other (Mirage, P-element, Transib)				0	0	0			0	0	0
Rolling-circles					12299	2154829	0.1			10954	1480749	0.07
Unclassified:					1776631	316126834	14.6			1790156	351644615	16.48
Total interspersed repeats:						976691643	45.12				935675383	43.84
Small RNA:					45675	7619320	0.35			54482	9128255	0.43
Satellites:					782	798354	0.04			0	0	0
Simple repeats:					254993	9510161	0.44			242721	8627877	0.4
Low complexity:					34126	1646272	0.08			35533	1683733	0.08
* most repeats fragmented by insertions or deletions have been counted as one element
