## Supplementary material for "Divergent sensory and immune gene evolution in sea turtles with contrasting demographic and life histories": Table S9

### Sheet: RRCs TEs
Chelonia mydas																						Dermochelys coriacea
Region	Scaff	Start	End	Cov (average)	Cov (stdev)	# Classified TEs	# Masked bp	Total Length (bp)	%GC	%N	Length bp w/o Ns	# TEs / 1M bp	% masked w/o Ns	MeanKimura	stdvKimura	MeanDnDs	stdvDnDs	Mean TE Length	STD TE Length			Region	Scaff	Start	End	Cov (average)	Cov (stdev)	# Classified TEs	# Masked bp	Total Length (bp)	%GC	%N	Length bp w/o Ns	# TEs / 1M bp	% masked w/o Ns	MeanKimura	stdvKimura	MeanDnDs	stdvDnDs	Mean TE Length	STD TE Length
R1Au	SUPER_1	0	1000000	34.682	29.487	1146	400400	1000000	0.559	0	999800	1146	40.05	17.664	11.221	1.961	1.115	384.17	505.79			R1uA	SUPER_1	0	1000000	22.453	17.239	1302	486517	1000000	0.531	0	999706	1302.38	48.666	18	12	2	2	414	699
R1Ao	SUPER_1	1000000	8000000	35.105	31.999	9957	3178053	7000000	0.466	0	6999900	1422	45.4	20.007	11.146	1.773	1.113	355.55	476.18			R1oA	SUPER_1	1000000	6000000	25.139	18.871	7033	2480830	5000000	0.462	0	4999300	1406.8	49.624	19	11	2	1	389	580
R1Ad	SUPER_1	8000000	15000000	44.971	30.086	11251	2445964	7000000	0.48	0	7000000	1607	34.94	21.205	10.349	1.963	1.291	252.9	360.08			R1dA	SUPER_1	6000000	11000000	30.348	19.942	7871	2047769	5000000	0.477	0	5000000	1574.2	40.955	20	11	2	1	303	513
R1Bu	SUPER_1	207200000	210800000	40.277	49.963	5019	1460048	3600000	0.454	0	3600000	1394	40.56	19.271	10.741	2.054	1.329	332.2	509.3			R1uB	SUPER_1	214550000	215700000	27.028	18.229	1510	480601	1150000	0.434	0	1150000	1313.04	41.791	19	11	2	1	363	619
R1Bo	SUPER_1	210800000	214400000	30.812	63.633	2167	723258	3600000	0.482	0.512	1755484	1234	41.2	19.815	10.667	1.81	1.154	370.47	573.47			R1oB	SUPER_1	215700000	216850000	19.159	16.97	1413	518462	1150000	0.474	0.001	1149300	1229.44	45.111	20	11	2	2	417	716
R1Bd	SUPER_1	214400000	218000000	41.815	28.937	5152	1285679	3600000	0.457	0	3600000	1431	35.71	21.054	10.342	2.053	1.407	287.65	448.37			R1dB	SUPER_1	216850000	218000000	27.356	18.435	1614	433964	1150000	0.47	0	1150000	1403.48	37.736	20	11	2	2	311	496
R2Ao	SUPER_2	0	2196000	37.328	30.228	2560	900437	2196000	0.53	0.008	2178185	1175	41.34	17.504	11.313	2.01	1.373	392.6	539.57			R2oA	SUPER_2	0	2400000	20.331	19.393	2917	1023376	2400000	0.516	0.058	2261682	1289.75	45.248	18	12	2	2	397	629
R2Ad1	SUPER_2	2196000	4392000	41.444	31.212	2645	665535	2196000	0.537	0	2195700	1205	30.31	20.524	10.771	1.902	1.334	288.55	450.38			R2d1A	SUPER_2	2400000	4800000	27.855	18.961	3175	768621	2400000	0.518	0	2399600	1323.14	32.031	20	11	2	1	283	453
R2Ad2	SUPER_2	4392000	6588000	44.447	29.47	3728	757986	2196000	0.488	0	2196000	1698	34.52	21.141	10.86	1.917	1.297	238.54	347.56			R2d2A	SUPER_2	4800000	7200000	29.246	18.206	3937	868477	2400000	0.474	0	2400000	1640.42	36.187	21	10	2	2	257	440
R2Bu	SUPER_2	95000000	95300000	38.136	28.773	290	85795	300000	0.422	0	300000	967	28.6	19.228	9.985	2.108	1.282	323.87	562.88			R2uB	SUPER_2	99200000	99500000	32.099	20.052	289	74587	300000	0.396	0	300000	963.333	24.862	18	10	2	1	296	446
R2Bo	SUPER_2	95300000	95600000	33.405	24.265	351	99846	300000	0.413	0	300000	1170	33.28	20.499	10.479	1.963	1.245	319.71	539.88			R2oB	SUPER_2	99500000	99800000	30.041	18.058	315	102747	300000	0.403	0	300000	1050	34.249	21	11	2	1	374	610
R2Bd	SUPER_2	95600000	95900000	32.44	22.594	250	78442	300000	0.402	0	300000	833	26.15	20.125	10.086	1.931	1.051	372.37	557.7			R2dB	SUPER_2	99800000	100100000	27.62	17.891	310	102599	300000	0.405	0	299901	1033.67	34.211	19	11	2	2	375	717
R3Au	SUPER_3	8300000	9300000	44.762	29.75	1739	334708	1000000	0.461	0	1000000	1739	33.47	20.902	10.115	2.059	1.515	226.2	309.62			R3uA	SUPER_3	9000000	10000000	31.198	20.33	1707	368933	1000000	0.462	0	1000000	1707	36.893	20	10	2	1	247	375
R3Ao	SUPER_3	9300000	10300000	39.48	28.503	1520	349165	1000000	0.46	0	1000000	1520	34.92	19.237	10.025	1.957	1.401	264.19	389.08			R3oA	SUPER_3	10000000	11000000	24.441	18.005	1378	442773	1000000	0.442	0	999900	1378.14	44.282	18	10	2	2	359	626
R3Ad	SUPER_3	10300000	11300000	40.595	29.516	1721	355512	1000000	0.457	0	1000000	1721	35.55	21.128	9.691	2.065	1.311	239.13	340.48			R3dA	SUPER_3	11000000	12000000	28.896	18.85	1573	356767	1000000	0.451	0	1000000	1573	35.677	20	10	2	2	264	446
R4Ao	SUPER_4	0	4500000	34.61	44.071	5423	1855430	4500000	0.496	0.05	4273480	1269	43.42	18.876	11.153	1.893	1.307	384.57	591.58			R4oA	SUPER_4	0	3030000	24.301	18.434	4277	1409728	3030000	0.467	0	3029603	1411.74	46.532	18	11	2	2	373	569
R4Ad1	SUPER_4	4500000	9000000	33.695	22.907	6007	1570317	4500000	0.442	0	4500000	1335	34.9	19.802	10.525	2.011	1.353	297.42	474.54			R4d1A	SUPER_4	3030000	6060000	22.147	14.056	3773	1245013	3030000	0.44	0	3029806	1245.29	41.092	19	10	2	2	375	711
R4Ad2	SUPER_4	9000000	13500000	41.384	28.718	6128	1268902	4500000	0.449	0	4500000	1362	28.2	20.207	10.098	2.01	1.353	241.03	355.89			R4d2A	SUPER_4	6060000	9090000	24.221	14.644	4424	1033148	3030000	0.434	0	3029800	1460.16	34.1	20	10	2	1	271	485
R5Au	SUPER_5	2902700	4057600	42.996	28.222	1792	384266	1154900	0.523	0	1154900	1552	33.27	22.143	10.807	1.837	1.126	249.71	354.64			R5uA	SUPER_5	8676700	10016000	30.045	18.809	2106	515766	1339300	0.422	0	1339300	1572.46	38.51	21	11	2	1	278	449
R5Ao	SUPER_5	4057600	5212500	45.15	31.084	1684	348477	1154900	0.485	0	1154900	1458	30.17	20.828	10.495	1.945	1.248	240.26	351.05			R5oA	SUPER_5	10016000	11355300	27.392	18.138	1909	535021	1339300	0.422	0	1339300	1425.37	39.948	20	11	2	1	317	562
R5Ad	SUPER_5	5212500	6367400	47.921	31.731	1847	372876	1154900	0.454	0	1154900	1599	32.29	21.314	9.891	2.013	1.296	234.92	312.56			R5dA	SUPER_5	11355300	12694600	30.374	18.624	1955	478840	1339300	0.428	0	1339300	1459.72	35.753	20	10	2	2	279	489
R5Bu	SUPER_5	5358400	5812200	48.704	32.424	803	167556	453800	0.477	0	453800	1770	36.92	20.87	9.884	1.99	1.32	239.9	343.64			R5uB	SUPER_5	12910800	13539000	31.923	19.206	1004	215487	628200	0.434	0	628200	1598.22	34.302	20	10	2	2	254	418
R5Bo	SUPER_5	5812200	6266000	45.514	29.887	676	134689	453800	0.44	0	453800	1490	29.68	22.003	10.015	1.979	1.27	234.73	282.1			R5oB	SUPER_5	13539000	14167200	32.124	21.048	962	206668	628200	0.428	0	628200	1531.36	32.898	19	10	2	2	243	492
R5Bd	SUPER_5	6266000	6719800	43.524	26.064	775	111137	453800	0.449	0	453800	1708	24.49	22.897	9.359	2.051	1.337	175.19	211.54			R5dB	SUPER_5	14167200	14795400	36.066	21.163	1021	207323	628200	0.436	0	628200	1625.28	33.003	21	10	2	1	237	326
R6Ao	SUPER_6	0	15466000	28.242	37.318	15880	4341938	15466000	0.516	0.238	11787974	1347	36.83	19.533	10.568	2.016	1.494	315.19	487.01			R6oA	SUPER_6	0	7670000	25.41	19.925	10924	2801701	7670000	0.512	0.007	7612789	1434.95	36.803	20	11	2	1	300	489
R6Ad1	SUPER_6	15466000	30932000	43.27	33.073	19862	4680039	15466000	0.462	0	15465900	1284	30.26	20.538	10.456	2.074	1.428	273.42	433.65			R6d1A	SUPER_6	7670000	15340000	26.955	19.281	9655	2888245	7670000	0.477	0.011	7583562	1273.15	38.086	19	11	2	2	343	586
R6Ad2	SUPER_6	30932000	46398000	39.457	28.583	16898	4129354	15466000	0.412	0	15466000	1093	26.7	20.492	10.5	2.125	1.403	284.48	416.05			R6d2B	SUPER_6	15340000	23010000	27.091	21.238	9584	2255594	7670000	0.435	0	7670000	1249.54	29.408	20	11	2	1	274	437
R6Bu	SUPER_6	19320000	20085000	44.197	31.074	896	231688	765000	0.466	0	765000	1171	30.29	20.474	10.973	2.113	1.473	293.78	447.02			R6uB	SUPER_6	11485500	12363000	25.051	16.039	977	271641	877500	0.457	0.098	791667	1234.11	34.313	18	11	2	2	319	532
R6Bo	SUPER_6	20085000	20850000	34.862	27.164	933	303165	765000	0.472	0	765000	1220	39.63	19.63	10.398	1.974	1.274	360.55	567.06			R6oB	SUPER_6	12363000	13240500	27.868	19.545	1179	389592	877500	0.461	0	877500	1343.59	44.398	21	11	2	1	361	545
R6Bd	SUPER_6	20850000	21615000	46.961	30.515	919	197051	765000	0.5	0	765000	1201	25.76	20.481	10.485	1.949	1.352	251.39	378.2			R6dA	SUPER_6	13240500	14118000	34.289	28.899	1036	252801	877500	0.479	0	877100	1181.16	28.822	19	11	2	2	278	433
R8Au	SUPER_8	60700000	61700000	31.375	22.501	923	271760	1000000	0.411	0	1000000	923	27.18	19.534	10.344	2.166	1.594	332.7	529.04			R8uA	SUPER_8	63060000	63530000	31.132	19.091	467	134364	470000	0.398	0	470000	993.617	28.588	19	10	2	1	319	507
R8Ao	SUPER_8	61700000	62700000	31.677	27.283	1068	324889	1000000	0.412	0	999900	1068	32.49	20.881	10.607	2.165	1.421	335.61	484.77			R8oA	SUPER_8	63530000	64000000	33.222	20.422	511	193996	470000	0.415	0	470000	1087.23	41.276	20	11	2	1	447	696
R8Ad	SUPER_8	62700000	63700000	43.171	30.088	976	229307	1000000	0.406	0	1000000	976	22.93	20.969	10.137	2.033	1.204	273.39	392.87			R8dA	SUPER_8	64000000	64470000	39.214	23.196	450	120297	470000	0.4	0	470000	957.447	25.595	20	10	2	1	315	500
R11Au1	SUPER_11	63555422	68877711	38.428	26.552	6634	1325737	5322289	0.433	0	5322289	1246	24.91	20.451	10.064	2.03	1.337	233.78	336.62			R11uA	SUPER_11	72600000	76300000	28.422	18.312	4887	1449256	3700000	0.445	0	3700000	1320.81	39.169	19	11	2	1	335	554
R11Au2	SUPER_11	68877711	74200000	40.3	28.363	6860	1895832	5322289	0.448	0	5322289	1289	35.62	19.486	10.718	2.029	1.351	314.03	498.32			R11oA	SUPER_11	76300000	80000000	25.32	18.754	4714	1527457	3700000	0.473	0.032	3580856	1316.44	42.656	19	11	2	1	372	554
R11Ao	SUPER_11	74200000	79522289	31.846	35.667	5219	1563461	5322289	0.495	0.21	4204063	1241	37.19	19.694	10.952	1.924	1.419	340.37	466.51			R11dA	SUPER_11	80000000	80021864	16.053	17.861	23	6534	21864	0.611	0	21864	1051.96	29.885	22	8	1	1	382	431
R12Au	SUPER_12	0	3004000	38.906	30.828	3558	1169763	3004000	0.502	0.05	2854234	1247	40.98	17.756	10.977	2.031	1.367	365.71	556.89			R12uA	SUPER_12	0	3295500	31.232	35.51	4108	1412277	3295500	0.489	0.012	3257165	1261.22	43.359	17	11	2	2	387	627
R12Ao	SUPER_12	3004000	7089600	47.166	32.815	4631	1216828	4085600	0.506	0	4085500	1134	29.78	20.23	10.878	1.929	1.275	300	463.53			R12oA	SUPER_12	3295500	7395900	28.909	18.19	4902	1316610	4100400	0.495	0	4100205	1195.55	32.111	20	11	2	1	315	511
R12Ad	SUPER_12	7089600	11175200	44.14	30.414	5097	1050786	4085600	0.437	0	4085477	1248	25.72	20.441	10.243	2.105	1.434	243.86	360.45			R12dA	SUPER_12	7395900	11496300	33.888	21.492	4938	1177774	4100400	0.432	0	4100400	1204.27	28.723	20	11	2	1	276	496
R13Au1	SUPER_13	10993124	21646562	44.27	30.546	12737	2342972	10653438	0.43	0	10653438	1196	21.99	20.85	10.048	2.098	1.478	218.15	304.29			R13u1A	SUPER_13	17580568	25440284	31.917	20.985	9412	2102169	7859716	0.436	0	7859716	1197.5	26.746	20	10	2	2	262	475
R13Au2	SUPER_13	21646562	32300000	42.879	29.317	13967	3216346	10653438	0.464	0	10653338	1311	30.19	21.309	10.413	1.995	1.3	267.98	387.22			R13u2A	SUPER_13	25440284	33300000	29.681	19.315	10467	2814111	7859716	0.468	0	7859317	1331.8	35.806	20	11	2	1	315	489
R13Ao	SUPER_13	32300000	42953438	33.98	37.65	13181	3581675	10653438	0.494	0.11	9483374	1390	37.77	19.794	10.462	1.881	1.302	308.37	505.9			R13oA	SUPER_13	33300000	41159716	21.359	29.114	11110	3272782	7859716	0.481	0.006	7811378	1422.28	41.898	19	11	2	1	338	614
R14Au1	SUPER_14	0	8700000	43.937	29.733	9548	1771113	8700000	0.469	0	8700000	1097	20.36	21.316	10.2	1.993	1.33	219.41	300.17			R14u1A	SUPER_14	2757244	15178622	33.986	21.505	14108	2625848	12421378	0.439	0.007	12333944	1143.84	21.29	20	10	2	1	219	338
R14Au2	SUPER_14	8700000	26500000	43.942	29.484	22870	4334776	17800000	0.453	0	17800000	1285	24.35	21.541	10.086	2.013	1.327	224.87	318.44			R14u2A	SUPER_14	15178622	27600000	30.639	19.375	16245	3649671	12421378	0.454	0.006	12345592	1315.85	29.563	20	11	2	1	262	404
R14Ao	SUPER_14	26500000	44300000	41.407	54.392	24512	7041620	17800000	0.509	0.009	17633859	1390	39.93	19.551	10.642	1.889	1.334	333.85	512.94			R14oA	SUPER_14	27600000	40021378	25.806	18.213	18568	5311798	12421378	0.501	0	12420196	1494.98	42.767	19	10	2	1	333	517
R15Au	SUPER_15	500000	900000	43.009	30.111	581	149806	400000	0.498	0	400000	1453	37.45	17.864	10.249	1.917	1.231	294.32	459.12			R15uA	SUPER_15	700000	1000000	23.681	66.135	422	137270	300000	0.473	0	300000	1406.67	45.757	18	12	2	1	374	597
R15Ao	SUPER_15	900000	1300000	44.583	34.522	564	198033	400000	0.468	0	400000	1410	49.51	17.635	11.135	2.229	1.898	396.96	626.59			R15oA	SUPER_15	1000000	1300000	34.549	23.8	446	152508	300000	0.464	0	300000	1486.67	50.836	18	11	2	2	394	557
R15Ad	SUPER_15	1300000	1700000	40.913	27.875	582	193917	400000	0.508	0	400000	1455	48.48	19.946	11.397	1.911	1.092	375.17	625.52			R15dA	SUPER_15	1300000	1600000	23.319	14.818	416	140219	300000	0.489	0	300000	1386.67	46.74	19	11	2	1	390	613
R15Bu	SUPER_15	13100000	13700000	44.933	30.162	577	126338	600000	0.452	0	600000	962	21.06	21.385	10.551	2.03	1.373	250.82	359.66			R15uB	SUPER_15	13000000	13300000	31.675	18.624	288	60406	300000	0.452	0	300000	960	20.135	20	12	2	2	245	358
R15Bo	SUPER_15	13700000	14300000	30.966	29.036	399	86256	600000	0.512	0	600000	665	14.38	21.756	9.165	1.608	1.097	238.77	336.26			R15oB	SUPER_15	13300000	13600000	29.824	17.514	259	49470	300000	0.489	0	300000	863.333	16.49	19	11	2	1	217	314
R15Bd	SUPER_15	14300000	14900000	50.121	32.704	682	121841	600000	0.459	0	600000	1137	20.31	21.558	10.877	1.909	1.319	213.81	244.69			R15dB	SUPER_15	13600000	13900000	34.624	20.446	373	70816	300000	0.465	0	300000	1243.33	23.605	20	11	2	1	229	307
R20Au	SUPER_20	0	4900000	45.794	61.072	5882	945402	4900000	0.554	0	4899700	1200	19.3	21.632	9.752	1.918	1.252	198.48	283.59			R20uA	SUPER_20	0	4800000	26.095	17.788	5560	963701	4800000	0.536	0	4799506	1158.45	20.079	21	10	2	1	207	306
R20Ao	SUPER_20	4900000	14100000	64.299	249.952	13243	2822324	9200000	0.518	0.048	8756758	1512	32.23	20.494	10.031	1.934	1.287	250.99	369.66			R20oA	SUPER_20	4800000	14700000	26.891	29.263	15115	3453636	9900000	0.504	0.004	9859063	1533.11	35.03	20	10	2	2	266	429
R20Ad	SUPER_20	14100000	18906060	47.3	33.218	7858	1204565	4806060	0.56	0	4805737	1635	25.07	21.824	9.191	1.914	1.309	193.17	252.58			R20dA	SUPER_20	14700000	19206509	25.68	17.156	7208	1150279	4506509	0.545	0	4506409	1599.5	25.525	21	9	2	1	197	253
R21Bu	SUPER_21	5000000	5200000	31.675	29.533	202	56309	200000	0.454	0	200000	1010	28.15	20.655	11.217	1.969	1.307	303.71	652.73			R21uA	SUPER_21	4700000	4900000	31.625	23.658	248	46016	200000	0.44	0.001	199900	1240.62	23.02	21	10	2	1	220	277
R21Bo	SUPER_21	5200000	5400000	37.813	34.711	217	54189	200000	0.459	0	200000	1085	27.09	20.266	10.454	1.803	1.087	281.37	378.89			R21oA	SUPER_21	4900000	5100000	25.504	24.167	241	49450	200000	0.451	0	200000	1205	24.725	19	11	2	1	244	370
R21Bd	SUPER_21	5400000	5600000	38.205	30.56	257	51030	200000	0.438	0	200000	1285	25.52	20.29	9.944	1.762	0.783	242.84	318.3			R21dA	SUPER_21	5100000	5300000	29.236	18.809	185	42198	200000	0.433	0	200000	925	21.099	18	11	2	1	247	450
R22Au	SUPER_22	0	200000	76.854	719.012	206	96507	200000	0.51	0	200000	1030	48.25	14.575	9.541	1.825	1.335	484.12	760.76			R22oA	SUPER_22	0	200000	24.158	30.781	183	75652	200000	1	0	200000	915	37.826	16	11	2	2	463	685
R22Ao	SUPER_22	200000	600000	33.562	30.412	502	224280	400000	0.489	0	400000	1255	56.07	15.827	10.369	1.983	1.392	490.98	675.66			R22d1A	SUPER_22	200000	400000	23.988	15.15	341	111712	200000	0.445	0	200000	1705	55.856	19	11	2	1	366	586
R22Ad	SUPER_22	600000	1000000	33.488	25.29	602	214113	400000	0.46	0	400000	1505	53.53	17.548	10.53	1.959	1.176	392.47	567.27			R22d2A	SUPER_22	400000	600000	21.786	13.704	328	109994	200000	0.434	0	200000	1640	54.997	19	11	2	1	385	516
R23Au	SUPER_23	0	6000000	43.374	30.512	9756	1580611	6000000	0.551	0.007	5959605	1637	26.52	20.988	9.49	1.913	1.321	201.26	252.54			R23uA	SUPER_23	0	5900000	26.445	17.545	9573	1662860	5900000	0.535	0	5899700	1622.62	28.186	21	10	2	1	209	298
R23Ao	SUPER_23	6000000	19295284	31.522	49.591	14660	3573601	13295284	0.543	0.149	11318843	1295	31.57	18.806	10.14	1.887	1.335	280.66	452.28			R23oA	SUPER_23	5900000	17228317	21.358	16.675	15254	3838442	11328317	0.534	0	11327039	1346.69	33.887	18	10	2	1	291	455
R24Au1	SUPER_24	0	5200000	41.285	31.886	7447	1257938	5200000	0.519	0.006	5170146	1440	24.33	23.118	9.822	1.788	1.237	202.42	278.58			R24u1A	SUPER_24	899078	6249539	28.533	18.955	8190	1182425	5350461	0.5	0.013	5281170	1550.79	22.389	22	10	2	1	176	234
R24Au2	SUPER_24	5200000	12200000	46.491	31.721	11449	2085216	7000000	0.513	0	7000000	1636	29.79	21.562	9.933	1.922	1.327	218.43	324.02			R24u2A	SUPER_24	6249539	11600000	27.815	18.23	8117	1681740	5350461	0.505	0	5350363	1517.09	31.432	21	10	2	1	246	408
R24Ao	SUPER_24	12200000	19200000	36.834	32.887	10403	2446588	7000000	0.547	0.009	6937744	1499	35.26	18.717	9.837	1.952	1.447	270.31	414.13			R24oA	SUPER_24	11600000	16950461	21.821	16.585	8052	1855796	5350461	0.541	0.02	5244043	1535.46	35.389	19	10	2	2	268	443
R26Au	SUPER_26	10000000	10100000	40.813	28.195	155	26931	100000	0.46	0	100000	1550	26.93	19.397	9.596	1.96	1.11	201.6	393.48			R26uA	SUPER_26	9500000	10000000	24.492	14.787	758	147677	500000	0.426	0	500000	1516	29.535	22	10	2	2	231	441
R26Ao	SUPER_26	10100000	10200000	41.369	32.026	111	26423	100000	0.43	0	100000	1110	26.42	20.098	10.516	1.964	1.656	281.37	425.7			R26oA	SUPER_26	10000000	10500000	24.011	19.186	715	104521	500000	0.431	0.203	398519	1794.14	26.227	21	10	2	1	180	209
R26Ad	SUPER_26	10200000	10300000	49.72	34.383	141	20936	100000	0.451	0	100000	1410	20.94	19.735	9.652	1.944	1.372	181.31	162.42			R26dA	SUPER_26	10500000	11000000	33.616	19.657	740	115298	500000	0.432	0	500000	1480	23.06	21	9	2	2	187	257
R28Ao	SUPER_28	0	4016992	26.68	28.99	4589	1276527	4016992	0.55	0.127	3505659	1309	36.41	17.169	9.665	1.848	1.39	323.42	498.29			R28oA	SUPER_28	0	3368225	17.135	15.903	4724	1083407	3368225	0.571	0.065	3149172	1500.08	34.403	17	10	2	1	277	383
R28Ao	SUPER_28	4016992	8033983	40.23	271.601	5388	1821769	4016991	0.513	0	4016091	1342	45.36	18.646	10.397	1.721	1.152	385.12	519.3			R28oA	SUPER_28	3368225	6736449	25.093	20.397	5094	1745660	3368224	0.49	0	3367427	1512.73	51.84	18	10	2	1	388	587
