## Supplementary material for "Divergent sensory and immune gene evolution in sea turtles with contrasting demographic and life histories": Table S10

### Sheet: Subfamily assignment
TableST6a. Orthologue groups assigned to OR subfamilies based on Homo sapiens and Gallus gallus annotation.
Desc	FamilyID	Subfamilies	HomSap	XenTro	AnoCar	PelSin	ChrPic	AliMis	AliSin	CroPor	GavGan	CheAbin	TaeGut	GopEvg	PhoSin	rDerCor1	ZooViv	CanLup	TraScr	rCheMyd1	MauRee	GalGal
(null)	OG0000000	51,52	11	8	1	234	161	13	22	3	0	64	1	107	3	53	17	20	113	129	211	5
(null)	OG0000002	14	6	1	20	80	86	34	59	0	2	34	29	77	0	9	61	2	51	22	110	217
(null)	OG0000003	11	2	7	10	59	107	23	51	1	1	69	0	100	0	29	36	3	94	45	138	1
(null)	OG0000004	51	5	0	0	122	103	8	11	0	0	39	1	82	3	24	8	12	66	79	109	2
(null)	OG0000006	5,8,9	30	22	10	86	44	40	52	1	8	28	0	46	7	21	33	39	19	34	82	15
(null)	OG0000008	52	0	1	0	100	63	0	0	0	0	34	0	63	0	41	0	3	65	79	78	0
(null)	OG0000012	10	10	7	10	14	35	32	39	0	1	25	0	61	3	9	18	19	29	9	44	0
(null)	OG0000013	6	18	2	1	3	18	45	61	1	0	16	0	29	3	5	30	51	15	4	21	0
(null)	OG0000014	8	1	0	7	19	40	28	37	0	0	20	0	54	3	5	4	17	43	3	40	0
(null)	OG0000031	52	11	2	0	5	23	5	7	0	0	17	1	34	2	9	5	39	4	11	22	2
(null)	OG0000036	2	21	2	1	3	9	23	37	0	0	6	0	7	6	3	12	41	1	4	11	0
(null)	OG0000038	4	11	1	3	10	6	24	29	0	2	13	2	16	3	8	9	16	6	5	19	1
(null)	OG0000054	6	1	4	1	25	9	14	15	1	1	7	1	27	0	3	4	2	9	6	21	0
(null)	OG0000076	2	25	0	0	0	1	20	38	0	0	1	0	1	2	0	5	30	1	1	0	0
(null)	OG0000078	9	1	0	3	5	9	6	15	0	0	7	0	20	1	3	3	22	12	4	14	0
(null)	OG0000089	6	7	4	5	3	8	8	8	0	0	8	0	17	4	3	8	10	8	1	8	4
(null)	OG0000098	10	1	0	0	43	11	1	1	0	0	4	0	5	0	3	3	8	7	5	14	0
(null)	OG0000102	12	3	6	1	9	12	3	4	0	0	7	0	19	0	2	5	0	11	7	11	2
(null)	OG0000109	4	6	0	2	2	12	4	7	0	2	5	0	16	3	1	3	9	9	1	17	0
(null)	OG0000121	10	0	0	0	60	9	1	2	0	0	2	0	5	0	2	4	0	1	2	5	0
(null)	OG0000172	4	7	0	2	0	7	5	9	0	4	4	0	7	0	2	9	5	6	0	9	1
(null)	OG0000190	13	2	0	0	6	6	7	10	0	0	6	0	13	0	1	1	3	7	2	10	0
(null)	OG0000192	10	8	0	0	0	1	17	15	0	1	1	0	2	8	0	6	12	1	0	1	0
(null)	OG0000207	51,52	0	0	0	0	0	0	0	0	0	1	0	0	0	0	0	0	0	0	70	0
(null)	OG0000212	5,8,9	0	70	0	0	0	0	0	0	0	0	0	0	0	0	0	0	0	0	0	0
(null)	OG0000231	7	11	0	0	0	0	0	0	0	0	0	0	0	6	0	0	50	0	0	0	0
(null)	OG0000234	13	1	5	0	0	0	14	21	2	0	2	0	5	2	0	9	1	1	0	4	0
(null)	OG0000238	1	21	0	5	0	1	5	4	0	0	1	0	1	3	0	7	17	0	0	1	0
(null)	OG0000243	11	6	0	1	9	4	5	5	0	3	1	0	4	0	2	2	15	4	2	3	0
(null)	OG0000245	5,8	0	6	3	2	3	5	10	1	1	2	1	4	0	2	14	2	3	2	3	1
(null)	OG0000247	10	3	0	1	1	2	7	7	3	0	5	0	4	2	2	6	7	5	3	6	0
(null)	OG0000251	8	0	0	0	64	0	0	0	0	0	0	0	0	0	0	0	0	0	0	0	0
(null)	OG0000277	various	0	0	0	61	0	0	0	0	0	0	0	0	0	0	0	0	0	0	0	0
(null)	OG0000379	51	2	1	0	9	5	2	2	0	0	2	0	2	0	1	4	13	1	2	9	0
(null)	OG0000498	52	0	0	0	13	7	4	3	0	0	1	0	5	0	1	1	2	4	4	3	0
(null)	OG0000511	6	0	0	0	2	5	1	1	1	0	6	1	7	0	3	0	0	5	2	6	7
(null)	OG0000594	10	0	0	0	0	2	0	0	0	0	2	0	13	0	4	0	0	3	7	12	0
(null)	OG0000661	?	2	2	3	2	2	2	2	2	2	2	2	2	2	2	2	2	2	2	2	2
(null)	OG0001046	5	0	7	3	1	3	1	2	0	0	2	0	2	0	2	5	0	4	1	5	0
(null)	OG0001115	10	3	1	0	2	5	2	2	0	0	2	0	1	0	2	6	2	3	1	5	0
(null)	OG0001146	1	0	0	0	28	1	1	1	0	0	1	0	1	0	1	0	0	1	1	1	0
(null)	OG0001207	13	10	0	0	0	0	0	0	0	0	0	0	0	6	0	0	20	0	0	0	0
(null)	OG0001278	2	11	0	1	0	0	5	5	0	0	0	0	0	2	0	1	10	0	0	0	0
(null)	OG0001317	11	0	35	0	0	0	0	0	0	0	0	0	0	0	0	0	0	0	0	0	0
(null)	OG0001320	5,8,1,3	0	35	0	0	0	0	0	0	0	0	0	0	0	0	0	0	0	0	0	0
(null)	OG0001321	52	0	0	0	0	2	0	0	0	0	0	0	0	0	0	0	0	1	0	32	0
(null)	OG0001352	52	2	0	0	5	2	1	2	1	0	1	0	4	0	2	2	1	2	4	3	2
(null)	OG0001385	11	0	34	0	0	0	0	0	0	0	0	0	0	0	0	0	0	0	0	0	0
(null)	OG0001422	8	6	0	0	0	0	0	0	0	0	0	0	0	4	0	0	23	0	0	0	0
(null)	OG0001437	5	0	33	0	0	0	0	0	0	0	0	0	0	0	0	0	0	0	0	0	0
(null)	OG0001441	51	0	0	0	9	3	0	0	0	0	3	0	1	0	3	1	0	2	6	5	0
(null)	OG0001442	?	0	0	0	1	2	0	1	0	0	6	0	6	0	2	0	0	0	1	14	0
(null)	OG0001498	52	0	0	0	0	32	0	0	0	0	0	0	0	0	0	0	0	0	0	0	0
(null)	OG0001566	52	0	0	0	0	0	0	0	0	0	0	0	0	0	0	0	0	31	0	0	0
(null)	OG0001591	9	3	0	1	0	0	6	7	0	0	0	0	2	0	0	4	5	0	1	1	0
(null)	OG0001593	2	1	0	0	4	4	1	3	0	0	2	0	2	2	2	0	3	2	2	2	0
(null)	OG0001594	10	5	0	0	0	3	2	2	0	0	1	0	2	0	2	2	3	2	1	5	0
(null)	OG0001626	various	0	0	0	0	0	0	0	0	0	0	0	30	0	0	0	0	0	0	0	0
(null)	OG0001710	4	3	0	0	0	0	0	0	0	0	0	0	0	0	0	0	25	0	0	0	0
(null)	OG0001727	1	3	8	0	0	1	1	1	1	1	0	0	1	1	1	1	5	1	1	1	0
(null)	OG0001736	5	0	0	5	1	1	2	2	0	0	1	1	0	0	0	12	0	1	0	1	1
(null)	OG0001742	52	0	0	0	0	0	0	0	0	0	0	0	0	0	0	0	0	0	28	0	0
(null)	OG0001891	10	0	0	0	1	5	1	1	0	0	4	0	3	0	0	0	0	5	2	4	0
(null)	OG0001997	?	0	0	0	2	3	2	8	0	0	0	0	4	0	0	0	0	2	0	4	0
(null)	OG0001998	6	0	0	0	0	2	1	8	0	0	1	0	5	0	0	1	1	2	0	4	0
(null)	OG0002241	4	2	0	0	0	0	0	0	0	0	0	0	0	0	0	0	21	0	0	0	0
(null)	OG0002265	4	2	0	0	0	0	0	0	0	0	0	0	0	0	0	0	21	0	0	0	0
(null)	OG0002334	52	0	0	0	23	0	0	0	0	0	0	0	0	0	0	0	0	0	0	0	0
(null)	OG0002339	52	0	0	0	0	0	0	0	0	0	0	0	23	0	0	0	0	0	0	0	0
(null)	OG0002801	52	0	12	0	1	1	1	1	0	1	0	0	0	0	0	0	2	1	1	1	0
(null)	OG0002802	13,2	0	22	0	0	0	0	0	0	0	0	0	0	0	0	0	0	0	0	0	0
(null)	OG0002803	6,10,11	0	22	0	0	0	0	0	0	0	0	0	0	0	0	0	0	0	0	0	0
(null)	OG0004322	10	0	0	0	1	2	1	1	0	0	2	0	9	0	0	0	0	1	1	3	0
(null)	OG0008058	52	1	0	0	0	0	6	8	0	0	0	0	0	0	0	1	4	0	0	0	0
(null)	OG0008232	?	1	1	1	1	1	1	1	1	1	1	1	1	1	1	1	1	1	1	1	1
(null)	OG0010605	1,5,6,8	0	20	0	0	0	0	0	0	0	0	0	0	0	0	0	0	0	0	0	0
(null)	OG0010608	10	0	0	1	2	1	2	6	0	0	1	0	2	0	0	1	0	0	0	4	0
(null)	OG0010616	14	0	0	0	0	0	1	19	0	0	0	0	0	0	0	0	0	0	0	0	0
(null)	OG0011475	56	4	1	0	0	0	0	0	0	0	0	0	0	1	0	0	13	0	0	0	0
(null)	OG0011663	4	1	0	2	1	1	2	2	0	0	0	0	1	0	0	4	3	1	0	1	0
(null)	OG0012059	?	1	2	1	0	1	1	1	2	0	0	0	1	1	2	2	1	0	2	1	0
(null)	OG0012220	?	1	1	0	1	1	1	1	1	1	1	1	1	1	1	1	1	1	1	1	1
(null)	OG0012261	52	0	0	0	19	0	0	0	0	0	0	0	0	0	0	0	0	0	0	0	0
(null)	OG0012343	6	2	3	0	1	1	1	1	0	0	1	0	1	0	0	2	2	1	1	1	0
(null)	OG0013481	?	1	1	1	0	1	2	2	0	0	1	0	1	1	0	1	1	1	1	2	0
(null)	OG0013714	1,2,56,6	0	17	0	0	0	0	0	0	0	0	0	0	0	0	0	0	0	0	0	0
(null)	OG0013836	13	0	0	3	1	2	0	0	0	0	0	0	2	0	1	3	0	2	0	3	0
(null)	OG0013843	10	0	0	0	2	2	0	0	0	0	1	0	5	0	1	0	0	2	1	3	0
(null)	OG0013846	2	0	0	0	0	1	1	1	0	0	1	0	1	0	1	10	0	0	1	0	0
(null)	OG0013992	4	1	0	0	0	0	0	0	0	0	0	0	0	1	0	0	14	0	0	0	0
(null)	OG0014375	?	0	0	0	1	2	0	0	0	0	2	0	5	0	0	0	0	3	1	2	0
(null)	OG0014376	5,6,11	0	0	0	0	3	0	0	0	0	2	0	5	0	0	0	0	3	1	2	0
(null)	OG0014686	5,6	0	15	0	0	0	0	0	0	0	0	0	0	0	0	0	0	0	0	0	0
(null)	OG0014743	5	0	0	0	2	2	0	0	0	0	2	0	2	0	2	1	0	1	1	2	0
(null)	OG0014754	6	0	0	0	0	3	0	1	0	0	2	0	5	0	0	1	0	1	0	2	0
(null)	OG0014758	51	0	0	0	0	0	0	0	0	0	0	0	0	0	0	0	0	0	0	15	0
(null)	OG0014873	10	5	0	0	0	0	0	1	0	0	0	0	0	0	0	0	8	0	0	0	0
(null)	OG0014985	11	0	0	4	0	0	0	0	0	0	0	0	0	0	0	10	0	0	0	0	0
(null)	OG0015017	11	0	0	0	1	3	0	0	0	0	2	0	1	0	0	0	0	3	2	2	0
(null)	OG0015022	11,10,5	0	0	0	1	0	0	0	0	0	0	0	0	0	1	0	0	0	11	1	0
(null)	OG0015070	52	2	0	0	0	0	1	2	0	0	0	0	0	0	0	0	8	0	0	0	0
(null)	OG0015071	5	2	0	0	0	0	0	0	0	0	0	0	0	2	0	0	9	0	0	0	0
(null)	OG0015087	4	2	0	1	0	0	1	1	0	1	0	0	0	0	0	7	0	0	0	0	0
(null)	OG0015261	6,11	0	0	0	2	1	1	2	0	0	1	0	1	0	1	0	0	1	1	2	0
(null)	OG0015274	2,6	0	0	0	0	2	1	1	0	0	1	0	4	0	0	1	0	1	1	1	0
(null)	OG0015280	5	0	0	0	0	0	0	0	0	0	0	0	0	0	0	0	13	0	0	0	0
(null)	OG0015313	5	4	0	0	0	0	0	0	0	0	0	0	0	0	0	0	8	0	0	0	0
(null)	OG0015434	14	0	0	1	0	0	0	0	0	0	0	0	0	0	0	11	0	0	0	0	0
(null)	OG0015453	10	0	0	0	2	1	0	0	0	0	0	0	4	0	1	0	0	1	1	2	0
(null)	OG0015454	6,11	0	0	0	1	2	0	0	0	0	2	0	2	0	1	0	0	2	0	2	0
(null)	OG0015500	5	4	0	0	0	0	0	0	0	0	0	0	0	1	0	0	6	0	0	0	0
(null)	OG0015575	11	0	1	1	1	1	0	0	0	0	1	0	1	0	1	1	0	1	1	1	0
(null)	OG0015688	51	4	0	0	0	0	0	0	0	0	0	0	0	0	0	0	6	0	0	0	0
(null)	OG0015689	5	3	0	0	0	0	0	0	0	0	0	0	0	0	0	0	7	0	0	0	0
(null)	OG0015719	6	0	1	0	0	1	0	0	0	0	0	0	5	0	1	0	0	1	0	1	0
(null)	OG0015771	5	0	0	1	1	1	0	0	0	0	1	0	1	0	0	1	0	1	0	3	0
(null)	OG0015783	52	0	0	0	1	1	1	1	0	0	1	0	0	0	1	1	1	1	0	1	0
(null)	OG0015784	52	0	0	0	6	3	0	0	0	0	0	0	0	0	0	0	0	0	1	0	0
(null)	OG0015800	14	0	0	0	1	1	0	0	0	0	0	0	0	0	0	0	0	0	1	7	0
(null)	OG0015810	1	0	0	0	0	1	2	1	0	0	1	0	1	0	1	0	1	0	1	1	0
(null)	OG0015811	5	0	0	0	0	1	0	0	0	0	0	0	3	0	1	0	0	1	3	1	0
(null)	OG0015814	14	0	0	0	0	3	0	0	0	0	0	0	4	0	0	0	0	1	0	2	0
(null)	OG0015829	5	0	0	0	0	0	4	5	0	0	0	0	0	0	0	0	1	0	0	0	0
(null)	OG0015852	51	3	0	0	0	0	0	0	0	0	0	0	0	0	0	0	6	0	0	0	0
(null)	OG0015855	8	2	0	0	0	0	0	0	0	0	0	0	0	0	0	0	7	0	0	0	0
(null)	OG0015883	5,6,10,11	0	9	0	0	0	0	0	0	0	0	0	0	0	0	0	0	0	0	0	0
(null)	OG0015923	2,4,14	0	0	1	0	0	1	1	1	1	0	0	0	0	0	1	1	1	0	1	0
(null)	OG0015928	6	0	0	1	0	0	1	1	0	0	1	0	1	0	1	1	0	0	0	2	0
(null)	OG0015946	14	0	0	0	1	1	0	0	0	0	0	0	5	0	0	0	0	0	0	2	0
(null)	OG0015955	10	0	0	0	1	2	0	0	0	0	1	0	2	0	0	0	0	1	1	1	0
(null)	OG0015983	6	0	0	0	0	1	0	1	0	0	2	0	2	0	0	1	1	0	0	1	0
(null)	OG0015984	10	0	0	0	0	1	2	2	0	0	1	0	1	0	0	0	0	1	0	1	0
(null)	OG0015989	4	0	0	0	0	1	0	0	0	0	0	0	6	0	0	0	0	0	0	2	0
(null)	OG0015991	6	0	0	0	0	1	0	0	0	0	1	0	1	0	0	3	0	1	0	2	0
(null)	OG0016013	14	0	0	0	0	0	0	0	0	0	0	0	0	0	0	0	0	0	0	9	0
(null)	OG0016016	4	7	0	0	0	0	0	0	0	0	0	0	0	0	0	0	1	0	0	0	0
(null)	OG0016034	51	1	0	0	0	0	0	0	0	0	0	0	0	0	0	0	7	0	0	0	0
(null)	OG0016035	56	2	0	0	0	0	0	0	0	0	0	0	0	0	0	0	6	0	0	0	0
(null)	OG0016056	10	1	0	1	0	0	1	1	0	0	0	1	0	0	0	1	1	0	0	0	1
(null)	OG0016091	5,10,11	0	8	0	0	0	0	0	0	0	0	0	0	0	0	0	0	0	0	0	0
(null)	OG0016110	6,11,13	0	0	1	0	0	1	1	0	0	0	0	3	0	0	1	0	0	0	1	0
(null)	OG0016139	?	0	0	0	1	1	0	0	0	0	1	0	1	0	1	0	0	1	1	1	0
(null)	OG0016148	10	0	0	0	1	1	0	1	0	0	1	0	2	0	0	0	0	1	0	1	0
(null)	OG0016195	5	0	0	0	0	0	0	0	0	0	0	0	0	0	1	7	0	0	0	0	0
(null)	OG0016196	1,6,9,10,11	0	0	0	0	0	0	0	0	0	0	0	0	0	8	0	0	0	0	0	0
(null)	OG0016208	6	2	0	0	0	0	0	0	0	0	0	0	0	0	0	0	5	0	0	0	0
(null)	OG0016210	5	5	0	0	0	0	0	0	0	0	0	0	0	0	0	0	2	0	0	0	0
(null)	OG0016225	9	2	0	0	0	0	0	0	0	0	0	0	0	3	0	0	2	0	0	0	0
(null)	OG0016235	3	3	0	0	0	0	0	0	0	0	0	0	0	0	0	0	4	0	0	0	0
(null)	OG0016305	5	0	0	1	0	1	0	0	0	0	1	0	1	0	0	1	0	1	0	1	0
(null)	OG0016324	11	0	0	0	2	1	0	0	0	0	0	0	1	1	0	0	0	1	0	1	0
(null)	OG0016330	?	0	0	0	2	0	0	3	0	0	1	0	0	0	0	0	0	0	0	1	0
(null)	OG0016332	10	0	0	0	1	0	0	1	0	0	0	0	3	0	0	1	0	0	0	1	0
(null)	OG0016341	10	0	0	0	1	1	1	1	0	0	1	0	1	0	0	0	0	1	0	0	0
(null)	OG0016357	?	0	0	0	0	1	0	0	0	0	0	0	4	0	0	0	0	1	0	1	0
(null)	OG0016365	14	0	0	0	0	2	0	0	0	0	0	0	1	0	0	0	0	1	1	2	0
(null)	OG0016371	6	0	0	0	0	1	0	0	0	0	1	0	2	0	0	0	0	0	1	2	0
(null)	OG0016393	?	0	0	0	0	0	3	4	0	0	0	0	0	0	0	0	0	0	0	0	0
(null)	OG0016399	5,6,10	0	0	0	0	0	0	0	0	0	1	0	6	0	0	0	0	0	0	0	0
(null)	OG0016408	52	0	0	0	0	0	0	0	0	0	0	0	0	0	0	0	0	0	0	7	0
(null)	OG0016423	2	5	0	0	0	0	0	0	0	0	0	0	0	0	0	0	1	0	0	0	0
(null)	OG0016439	9	2	0	0	0	0	0	0	0	0	0	0	0	0	0	0	4	0	0	0	0
(null)	OG0016445	2	2	0	0	0	0	0	0	0	0	0	0	0	0	0	0	4	0	0	0	0
(null)	OG0016446	5	3	0	0	0	0	0	0	0	0	0	0	0	0	0	1	2	0	0	0	0
(null)	OG0016455	1	2	0	0	0	0	0	0	0	0	0	0	0	0	0	0	4	0	0	0	0
(null)	OG0016483	11	0	6	0	0	0	0	0	0	0	0	0	0	0	0	0	0	0	0	0	0
(null)	OG0016499	5	0	6	0	0	0	0	0	0	0	0	0	0	0	0	0	0	0	0	0	0
(null)	OG0016514	11	0	6	0	0	0	0	0	0	0	0	0	0	0	0	0	0	0	0	0	0
(null)	OG0016517	5	0	6	0	0	0	0	0	0	0	0	0	0	0	0	0	0	0	0	0	0
(null)	OG0016569	11	0	0	0	1	1	0	0	0	0	0	0	2	0	0	0	0	1	0	1	0
(null)	OG0016577	52	0	0	0	3	0	1	1	0	0	0	0	0	0	0	0	1	0	0	0	0
(null)	OG0016587	5,6,11	0	0	0	1	2	0	0	0	0	0	0	1	0	1	0	0	1	0	0	0
(null)	OG0016601	6	0	0	0	0	1	0	0	0	0	1	0	1	0	0	0	0	2	0	1	0
(null)	OG0016602	10	0	0	0	0	1	0	0	0	0	1	0	2	0	0	0	0	1	0	1	0
(null)	OG0016603	10	0	0	0	0	1	0	0	0	0	1	0	1	0	0	1	0	1	0	1	0
(null)	OG0016605	6	0	0	0	0	1	0	0	0	0	1	0	1	0	0	0	0	1	1	1	0
(null)	OG0016610	4,11,10	0	0	0	0	1	0	0	0	0	0	0	2	0	0	0	0	1	1	1	0
(null)	OG0016634	10	0	0	0	0	0	2	2	0	0	0	0	0	0	0	1	1	0	0	0	0
(null)	OG0016642	52	0	0	0	0	0	0	2	0	0	0	0	0	0	0	1	3	0	0	0	0
(null)	OG0016659	51	0	0	0	0	0	0	0	0	0	0	0	0	0	0	5	1	0	0	0	0
(null)	OG0016674	4	4	0	0	0	0	0	0	0	0	0	0	0	0	0	0	1	0	0	0	0
(null)	OG0016679	10	1	0	0	0	0	1	1	0	0	0	0	0	0	0	1	1	0	0	0	0
(null)	OG0016705	1	1	0	0	0	1	0	0	0	0	0	0	0	0	1	1	0	0	1	0	0
(null)	OG0016707	5	1	0	0	0	0	0	0	0	0	0	0	0	2	0	0	2	0	0	0	0
(null)	OG0016708	8	4	0	0	0	0	0	0	0	0	0	0	0	0	0	0	1	0	0	0	0
(null)	OG0016709	8	2	0	0	0	0	0	0	0	0	0	0	0	0	0	0	3	0	0	0	0
(null)	OG0016710	10	1	0	0	0	0	0	0	0	0	0	0	0	1	0	0	3	0	0	0	0
(null)	OG0016777	1	0	5	0	0	0	0	0	0	0	0	0	0	0	0	0	0	0	0	0	0
(null)	OG0016781	6	0	5	0	0	0	0	0	0	0	0	0	0	0	0	0	0	0	0	0	0
(null)	OG0016826	2	0	0	0	1	0	0	0	0	0	1	0	1	0	0	0	0	1	0	1	0
(null)	OG0016838	10	0	0	0	0	1	1	1	0	0	0	0	0	0	0	0	0	0	1	1	0
(null)	OG0016839	6	0	0	0	0	1	0	0	0	0	0	0	2	0	0	0	0	1	0	1	0
(null)	OG0016843	1	0	0	0	0	1	0	0	0	0	0	0	0	0	1	3	0	0	0	0	0
(null)	OG0016882	5	0	0	0	0	0	1	2	0	0	0	0	0	0	0	2	0	0	0	0	0
(null)	OG0016885	?	0	0	0	0	0	0	0	0	0	1	0	1	0	0	0	0	1	1	1	0
(null)	OG0016886	6	0	0	0	0	0	0	0	0	0	3	0	1	0	0	0	0	0	0	1	0
(null)	OG0016907	2	0	0	0	0	0	0	0	0	0	0	0	0	0	0	0	5	0	0	0	0
(null)	OG0016942	5	1	0	0	0	0	0	0	0	0	0	0	0	0	0	0	3	0	0	0	0
(null)	OG0016981	51	1	0	0	0	0	1	1	0	0	0	0	0	0	0	0	1	0	0	0	0
(null)	OG0016983	5	1	0	0	0	0	0	0	0	0	0	0	0	0	0	0	3	0	0	0	0
(null)	OG0016990	4	2	0	0	0	0	0	0	0	0	0	0	0	0	0	0	2	0	0	0	0
(null)	OG0017075	5,10,13	0	4	0	0	0	0	0	0	0	0	0	0	0	0	0	0	0	0	0	0
(null)	OG0017125	10	0	0	1	0	0	0	0	0	0	0	0	0	0	0	3	0	0	0	0	0
(null)	OG0017126	10	0	0	1	0	0	0	0	0	0	0	0	0	0	0	3	0	0	0	0	0
(null)	OG0017169	14	0	0	0	1	0	0	0	0	0	0	0	2	0	0	0	0	0	0	1	0
(null)	OG0017171	14	0	0	0	2	0	0	1	0	0	0	0	1	0	0	0	0	0	0	0	0
(null)	OG0017186	14	0	0	0	0	1	0	0	0	0	0	0	0	0	0	0	0	1	0	2	0
(null)	OG0017187	14	0	0	0	0	1	0	0	0	0	0	0	0	0	0	0	0	1	0	2	0
(null)	OG0017217	2	0	0	0	0	0	1	2	0	0	0	0	0	0	0	1	0	0	0	0	0
(null)	OG0017226	?	0	0	0	0	0	1	1	0	0	1	0	0	0	0	0	0	0	0	1	0
(null)	OG0017241	6	0	0	0	0	0	1	3	0	0	0	0	0	0	0	0	0	0	0	0	0
(null)	OG0017253	10,2	0	0	0	0	0	0	2	0	0	0	0	0	0	0	2	0	0	0	0	0
(null)	OG0017269	52	0	0	0	0	0	0	0	0	0	0	0	4	0	0	0	0	0	0	0	0
(null)	OG0017272	?	0	0	0	0	0	0	0	0	0	0	0	3	0	0	0	0	0	0	1	0
(null)	OG0017280	5	0	0	0	0	0	0	0	0	0	0	0	0	1	0	0	3	0	0	0	0
(null)	OG0017291	5,6,10	0	0	0	0	0	0	0	0	0	0	0	0	0	0	4	0	0	0	0	0
(null)	OG0017295	51	0	0	0	0	0	0	0	0	0	0	0	0	0	0	0	0	4	0	0	0
(null)	OG0017297	52	0	0	0	0	0	0	0	0	0	0	0	0	0	0	0	0	0	3	1	0
(null)	OG0017305	10	0	0	0	0	0	0	0	0	0	0	0	0	0	0	0	0	0	0	0	4
(null)	OG0017530	13	1	0	0	0	0	0	0	0	0	0	0	0	1	0	0	1	0	0	0	0
(null)	OG0017540	5	1	0	0	0	0	0	0	0	0	0	0	0	1	0	0	1	0	0	0	0
(null)	OG0017568	52	1	0	0	0	0	0	0	0	0	0	0	0	1	0	0	1	0	0	0	0
(null)	OG0017571	5	1	0	0	0	0	0	0	0	0	0	0	0	1	0	0	1	0	0	0	0
(null)	OG0017576	4	1	0	0	0	0	0	0	0	0	0	0	0	0	0	0	2	0	0	0	0
(null)	OG0017577	4	3	0	0	0	0	0	0	0	0	0	0	0	0	0	0	0	0	0	0	0
(null)	OG0017578	4	1	0	0	0	0	0	0	0	0	0	0	0	0	0	0	2	0	0	0	0
(null)	OG0017690	1	2	0	0	0	0	0	0	0	0	0	0	0	0	0	0	1	0	0	0	0
(null)	OG0017736	1	1	0	0	0	0	0	0	0	0	0	0	0	1	0	0	1	0	0	0	0
(null)	OG0017950	10	0	3	0	0	0	0	0	0	0	0	0	0	0	0	0	0	0	0	0	0
(null)	OG0017980	5	0	3	0	0	0	0	0	0	0	0	0	0	0	0	0	0	0	0	0	0
(null)	OG0018076	52	0	0	0	3	0	0	0	0	0	0	0	0	0	0	0	0	0	0	0	0
(null)	OG0018093	?	0	0	0	1	0	0	2	0	0	0	0	0	0	0	0	0	0	0	0	0
(null)	OG0018136	2,7	0	0	0	0	2	0	0	0	0	0	0	0	0	0	0	0	1	0	0	0
(null)	OG0018151	?	0	0	0	0	1	0	0	0	0	0	0	0	0	0	0	0	1	0	1	0
(null)	OG0018185	10	0	0	0	0	0	3	0	0	0	0	0	0	0	0	0	0	0	0	0	0
(null)	OG0018186	6	0	0	0	0	0	2	1	0	0	0	0	0	0	0	0	0	0	0	0	0
(null)	OG0018199	10	0	0	0	0	0	1	1	0	0	0	0	0	0	0	1	0	0	0	0	0
(null)	OG0018201	52	0	0	0	0	0	1	1	0	0	0	0	0	0	0	0	1	0	0	0	0
(null)	OG0018209	6	0	0	0	0	0	1	1	0	0	0	0	0	0	0	1	0	0	0	0	0
(null)	OG0018255	11	0	0	0	0	0	0	0	0	0	1	0	1	0	0	0	0	0	0	1	0
(null)	OG0018273	14	0	0	0	0	0	0	0	0	0	1	0	2	0	0	0	0	0	0	0	0
(null)	OG0018289	14	0	0	0	0	0	0	0	0	0	0	0	2	0	0	0	0	0	0	1	0
(null)	OG0018294	52	0	0	0	0	0	0	0	0	0	0	0	1	0	0	0	0	1	0	1	0
(null)	OG0018302	10	0	0	0	0	0	0	0	0	0	0	0	0	1	0	0	2	0	0	0	0
(null)	OG0018325	?	0	0	0	0	0	0	0	0	0	0	0	0	0	0	3	0	0	0	0	0
(null)	OG0018332	6	0	0	0	0	0	0	0	0	0	0	0	0	0	0	3	0	0	0	0	0
(null)	OG0018341	2	0	0	0	0	0	0	0	0	0	0	0	0	0	0	0	3	0	0	0	0
(null)	OG0018343	52	0	0	0	0	0	0	0	0	0	0	0	0	0	0	0	3	0	0	0	0
(null)	OG0018344	51	0	0	0	0	0	0	0	0	0	0	0	0	0	0	0	3	0	0	0	0
(null)	OG0018345	51	0	0	0	0	0	0	0	0	0	0	0	0	0	0	0	3	0	0	0	0
(null)	OG0018356	52	0	0	0	0	0	0	0	0	0	0	0	0	0	0	0	0	0	0	3	0
(null)	OG0018391	6	1	0	0	0	0	0	0	0	0	0	0	0	0	0	0	1	0	0	0	0
(null)	OG0018395	2	1	0	0	0	0	0	0	0	0	0	0	0	0	0	0	1	0	0	0	0
(null)	OG0018447	2	1	0	0	0	0	0	0	0	0	0	0	0	0	0	0	1	0	0	0	0
(null)	OG0018470	51	1	0	0	0	0	0	0	0	0	0	0	0	0	0	0	1	0	0	0	0
(null)	OG0018471	51	1	0	0	0	0	0	0	0	0	0	0	0	0	0	0	1	0	0	0	0
(null)	OG0018473	51	1	0	0	0	0	0	0	0	0	0	0	0	0	0	0	1	0	0	0	0
(null)	OG0018476	4	2	0	0	0	0	0	0	0	0	0	0	0	0	0	0	0	0	0	0	0
(null)	OG0018616	?	0	2	0	0	0	0	0	0	0	0	0	0	0	0	0	0	0	0	0	0
(null)	OG0018619	4	0	2	0	0	0	0	0	0	0	0	0	0	0	0	0	0	0	0	0	0
(null)	OG0018650	11	0	2	0	0	0	0	0	0	0	0	0	0	0	0	0	0	0	0	0	0
(null)	OG0018714	12	0	2	0	0	0	0	0	0	0	0	0	0	0	0	0	0	0	0	0	0
(null)	OG0018722	10	0	2	0	0	0	0	0	0	0	0	0	0	0	0	0	0	0	0	0	0
(null)	OG0018824	10	0	0	1	0	0	0	0	0	0	0	0	0	0	0	1	0	0	0	0	0
(null)	OG0019021	6	0	0	0	0	1	0	0	0	0	0	0	0	0	0	0	0	1	0	0	0
(null)	OG0019022	10	0	0	0	0	1	0	0	0	0	0	0	1	0	0	0	0	0	0	0	0
(null)	OG0019058	14	0	0	0	0	1	0	0	0	0	0	0	0	0	0	0	0	1	0	0	0
(null)	OG0019124	2	0	0	0	0	0	1	1	0	0	0	0	0	0	0	0	0	0	0	0	0
(null)	OG0019126	10	0	0	0	0	0	1	1	0	0	0	0	0	0	0	0	0	0	0	0	0
(null)	OG0019141	?	0	0	0	0	0	1	1	0	0	0	0	0	0	0	0	0	0	0	0	0
(null)	OG0019188	?	0	0	0	0	0	1	1	0	0	0	0	0	0	0	0	0	0	0	0	0
(null)	OG0019189	5	0	0	0	0	0	1	1	0	0	0	0	0	0	0	0	0	0	0	0	0
(null)	OG0019208	10	0	0	0	0	0	1	0	0	0	0	0	0	0	0	0	0	0	0	0	1
(null)	OG0019237	10	0	0	0	0	0	0	1	0	0	0	0	0	0	0	0	1	0	0	0	0
(null)	OG0019243	51	0	0	0	0	0	0	1	0	0	0	0	0	0	0	0	1	0	0	0	0
(null)	OG0019260	6,10	0	0	0	0	0	0	2	0	0	0	0	0	0	0	0	0	0	0	0	0
(null)	OG0019409	10	0	0	0	0	0	0	0	0	0	0	0	1	0	1	0	0	0	0	0	0
(null)	OG0019417	14	0	0	0	0	0	0	0	0	0	0	0	2	0	0	0	0	0	0	0	0
(null)	OG0019434	10	0	0	0	0	0	0	0	0	0	0	0	0	1	0	0	1	0	0	0	0
(null)	OG0019441	13	0	0	0	0	0	0	0	0	0	0	0	0	1	0	0	1	0	0	0	0
(null)	OG0019444	51	0	0	0	0	0	0	0	0	0	0	0	0	1	0	0	1	0	0	0	0
(null)	OG0019544	13	0	0	0	0	0	0	0	0	0	0	0	0	0	0	2	0	0	0	0	0
(null)	OG0019553	51	0	0	0	0	0	0	0	0	0	0	0	0	0	0	1	1	0	0	0	0
(null)	OG0019565	10	0	0	0	0	0	0	0	0	0	0	0	0	0	0	2	0	0	0	0	0
(null)	OG0019575	2	0	0	0	0	0	0	0	0	0	0	0	0	0	0	2	0	0	0	0	0
(null)	OG0019590	10	0	0	0	0	0	0	0	0	0	0	0	0	0	0	0	2	0	0	0	0
(null)	OG0019609	6	0	0	0	0	0	0	0	0	0	0	0	0	0	0	0	2	0	0	0	0
(null)	OG0019646	52	0	0	0	0	0	0	0	0	0	0	0	0	0	0	0	0	0	0	2	0
(null)	OG0019656	14	0	0	0	0	0	0	0	0	0	0	0	0	0	0	0	0	0	0	2	0

### Sheet: Copy # per branch
Table ST6b. Number of OR gene copies per branch of the philogenetic tree for each subfamilie and class of OR.
OR Class	OR FamilyID	GopEvg<0>	CheAbin<1>	TraScr<2>	ChrPic<3>	MauRee<4>	<5>	rDerCor1<6>	rCheMyd1<7>	<8>	<9>	<10>	<11>	AliMis<12>	GalGal<13>	PelSin<14>	<15>	<16>	<17>	ZooViv<18>	AnoCar<19>	PhoSin<20>	CanLup<21>	<22>	<23>	HomSap<24>	<25>	<26>	<27>	XenTro<28>	<29>	<30>
I	51	85	44	73	111	138	72	28	87	89	87	57	85	11	2	140	62	21	53	19	0	4	58	24	13	19	23	21	22	1	19	17
I	52	134	54	110	134	154	102	54	131	119	114	89	112	21	4	179	86	30	73	11	0	3	69	34	12	17	24	29	23	15	27	26
I	56	0	0	0	0	0	0	0	0	0	0	0	0	0	0	0	0	0	0	0	0	1	19	0	0	6	6	0	6	1	1	1
I	51_52	107	65	113	161	281	101	53	129	135	138	90	133	13	5	234	96	28	82	17	1	3	20	32	14	11	12	26	12	8	22	21
Total	class I	326	163	296	406	573	275	135	347	343	339	236	330	45	11	553	244	79	208	47	1	11	166	90	39	53	65	76	63	25	69	65
II	1	4	3	2	6	4	4	5	4	4	4	5	4	9	0	28	6	8	8	12	5	5	29	8	8	30	18	8	19	13	9	9
II	2	12	11	5	15	14	12	6	8	11	12	8	12	52	0	8	11	14	12	31	2	12	99	14	14	67	49	15	49	2	16	15
II	4	46	22	22	27	48	32	11	6	26	31	10	29	36	2	13	19	18	18	32	10	7	122	18	19	55	49	19	48	3	20	18
II	5	9	7	9	9	13	8	6	5	9	9	6	9	9	1	5	8	10	9	30	10	8	61	11	17	26	27	14	26	55	18	20
II	6	107	51	48	54	75	70	16	16	53	62	19	58	75	11	34	37	33	35	55	8	7	75	33	29	31	33	32	33	19	31	30
II	10	130	56	66	88	115	89	27	35	78	87	35	83	80	6	132	60	46	60	61	16	16	71	47	39	38	39	44	39	13	41	38
II	11	110	74	104	117	147	95	32	50	108	103	44	100	28	1	73	60	33	51	49	16	1	18	37	33	8	11	36	11	91	35	39
II	12	19	7	11	12	11	11	2	7	11	10	5	10	3	2	9	6	4	5	5	1	0	0	4	3	3	0	4	1	8	4	4
II	13	20	8	10	8	17	13	2	2	10	12	2	11	21	0	7	7	8	7	15	3	10	26	8	8	14	15	8	15	5	8	8
II	14	96	35	56	96	140	72	9	24	76	82	22	78	35	217	85	54	57	56	72	21	0	2	52	43	6	3	44	5	1	31	28
II	various	104	37	33	60	96	69	35	51	52	69	46	66	49	16	154	62	53	66	56	15	7	42	57	42	30	29	57	31	250	62	73
Total	class II	657	311	366	492	680	475	151	208	438	481	202	460	397	256	548	330	284	327	418	107	73	545	289	255	308	273	281	277	460	275	282
-	undefined	25	13	10	11	28	17	4	5	11	16	5	14	9	1	9	7	4	6	4	1	1	1	4	3	1	1	4	1	3	4	4
TREE ((((CanLup<21>,PhoSin<20>)<25>,HomSap<24>)<27>,((AnoCar<19>,ZooViv<18>)<23>,((((((CheAbin<1>,GopEvg<0>)<5>,MauRee<4>)<9>,(ChrPic<3>,TraScr<2>)<8>)<11>,(rCheMyd1<7>,rDerCor1<6>)<10>)<15>,PelSin<14>)<17>.1857,(GalGal<13>,AliMis<12>)<16>)<22>)<26>)<29>,XenTro<28>)<30>;

### Sheet: Copy # change per branch
TableST6c. Number of expansions and contractions (-) for each OR subfamily for each branch of the phylogenyT6
OR Class	OR FamilyID	GopEvg<0>	CheAbin<1>	TraScr<2>	ChrPic<3>	MauRee<4>	<5>	rDerCor1<6>	rCheMyd1<7>	<8>	<9>	<10>	<11>	AliMis<12>	GalGal<13>	PelSin<14>	<15>	<16>	<17>	ZooViv<18>	AnoCar<19>	PhoSin<20>	CanLup<21>	<22>	<23>	HomSap<24>	<25>	<26>	<27>	XenTro<28>	<29>	<30>
I	51	13	-28	-16	22	51	-15	-29	30	4	2	-5	23	-10	-19	87	9	-3	29	6	-13	-19	35	3	-8	-3	1	2	3	-16	2	0
I	52	32	-48	-9	15	40	-12	-35	42	7	2	3	26	-9	-26	106	13	-4	39	-1	-12	-21	45	5	-17	-6	1	2	-4	-11	1	0
I	56	0	0	0	0	0	0	0	0	0	0	0	0	0	0	0	0	0	0	0	0	-5	13	0	0	0	0	-1	5	0	0	0
I	51_52	6	-36	-22	26	143	-37	-37	39	2	5	-6	37	-15	-23	152	14	-4	50	3	-13	-9	8	6	-12	-1	0	4	-10	-13	1	0
Total	class I	51	-112	-47	63	234	-64	-101	111	13	9	-8	86	-34	-68	345	36	-11	118	8	-38	-54	101	14	-37	-10	2	7	-6	-40	4	0
II	1	0	-1	-2	2	0	0	0	-1	0	0	-1	-2	1	-8	20	-2	0	0	4	-3	-13	11	0	0	11	-1	-1	10	4	0	0
II	2	0	-1	-6	4	2	0	-2	0	-1	0	-3	1	38	-14	-4	-1	0	-2	17	-12	-37	50	-1	-1	18	0	-1	33	-13	1	0
II	4	14	-10	-4	1	17	1	1	-4	-3	2	-9	10	18	-16	-5	1	0	0	13	-9	-42	73	-1	0	7	1	-1	28	-15	2	0
II	5	1	-1	0	0	4	-1	0	-1	0	0	-2	1	-1	-9	-4	-1	-1	-2	13	-7	-19	34	-3	3	0	1	-4	8	35	-2	0
II	6	37	-19	-5	1	13	8	-3	-3	-5	4	-18	21	42	-22	-1	2	0	2	26	-21	-26	42	1	-3	-2	0	1	2	-11	1	0
II	10	41	-33	-12	10	28	2	-8	0	-5	4	-25	23	34	-40	72	0	-1	13	22	-23	-23	32	3	-5	-1	0	3	-2	-25	3	0
II	11	15	-21	-4	9	44	-8	-12	6	8	3	-16	40	-5	-32	22	9	-4	14	16	-17	-10	7	1	-3	-3	0	1	-24	52	-4	0
II	12	8	-4	0	1	1	1	-3	2	1	0	-1	4	-1	-2	4	1	0	1	2	-2	0	0	0	-1	2	-1	0	-3	4	0	0
II	13	7	-5	0	-2	5	1	0	0	-1	1	-5	4	13	-8	0	0	0	-1	7	-5	-5	11	0	0	-1	0	0	7	-3	0	0
II	14	24	-37	-20	20	58	-10	-13	2	-2	4	-32	24	-22	160	29	-2	5	4	29	-22	-3	-1	8	-1	1	-2	13	-26	-27	3	0
II	various	35	-32	-19	8	27	0	-11	5	-14	3	-16	4	-4	-37	88	-4	-4	9	14	-27	-22	13	0	-15	-1	-2	-5	-31	177	-11	0
Total	class II	182	-164	-72	54	199	-6	-51	6	-22	21	-128	130	113	-28	221	3	-5	38	163	-148	-200	272	8	-26	31	-4	6	2	178	-7	0
-	undefined	8	-4	-1	0	12	1	-1	0	-3	2	-2	7	5	-3	3	1	0	2	1	-2	0	0	0	-1	0	0	0	-3	-1	0	0
TREE ((((CanLup<21>,PhoSin<20>)<25>,HomSap<24>)<27>,((AnoCar<19>,ZooViv<18>)<23>,((((((CheAbin<1>,GopEvg<0>)<5>,MauRee<4>)<9>,(ChrPic<3>,TraScr<2>)<8>)<11>,(rCheMyd1<7>,rDerCor1<6>)<10>)<15>,PelSin<14>)<17>.1857,(GalGal<13>,AliMis<12>)<16>)<22>)<26>)<29>,XenTro<28>)<30>;

### Sheet: Subfamilies with rapid evolutio
TableST6d. Probabilities of OR Subfamilies with rapid evolution for each branch in the tree. P-values in bold correspond to OR subfamilies with rapid evolution on the sea turtle lineage branch (<10>), Chelonia mydas (rCheMyd1<7>) and Dermochelys coriacea (rDerCor1<6>)
OR Class	OR Family ID	GopEvg<0>	CheAbin<1>	TraScr<2>	ChrPic<3>	MauRee<4>	<5>	rDerCor1<6>	rCheMyd1<7>	<8>	<9>	<10>	<11>	AliMis<12>	GalGal<13>	PelSin<14>	<15>	<16>	<17>	ZooViv<18>	AnoCar<19>	PhoSin<20>	CanLup<21>	<22>	<23>	HomSap<24>	<25>	<26>	<27>	XenTro<28>	<29>	<30>
I	51	0.000522434	2.21e-14	6.35e-05	6.19e-07	3.96e-13	0.00100327	1.8e-13	3.77e-10	0.395088	0.33361	0.463503	0.000102815	0.0555859	2.69e-06	5.52e-16	0.018115	0.0493078	3.14e-15	0.087058	3.39e-07	1.98e-11	5.89e-15	0.0904776	0.0357855	0.421459	0.400107	0.245074	0.439165	0.000172193	0.195995	N/A
I	52	3.57e-11	4.32e-27	0.0494812	0.00190868	1.15e-07	0.0195082	7.4e-13	1.29e-12	0.207301	0.399629	0.670494	0.000161244	0.17209	1.19e-07	6.08e-18	0.00348106	0.0299359	9.7e-20	0.937572	1.07e-06	2.47e-13	2.5e-20	0.0149136	2.95e-05	0.103366	0.410493	0.328436	0.575687	0.130432	0.554197	N/A
I	51_52	0.139581	7.41e-17	9.17e-06	1e-06	3.08e-47	5.95e-11	7.44e-14	3.09e-11	0.719057	0.0757832	0.476304	9.16e-07	0.00898751	2.47e-06	2.39e-28	0.00293137	0.0258805	1.33e-27	0.347995	2.68e-06	1.75e-05	0.00233355	0.00254023	0.00271488	0.763347	0.796775	0.0771836	0.0512422	0.0311884	0.508894	N/A
II	1	0.722212	0.34434	0.0244414	0.0578873	0.828787	0.76192	0.812758	0.504585	0.789217	0.607551	0.698261	0.294008	0.585139	0.00205787	5.82e-06	0.214658	0.744612	0.854014	0.104288	0.289385	2.91e-07	0.000475541	0.763899	0.749418	0.00181742	0.581249	0.556761	0.00891202	0.240395	0.824424	N/A
II	2	0.851444	0.590842	6.35e-05	0.0132581	0.305045	0.875574	0.242119	0.859007	0.680825	0.734019	0.306868	0.580536	4.02e-09	1.04e-05	0.385722	0.656387	0.814233	0.361459	7.82e-05	2.81e-05	3.68e-19	6.85e-17	0.561466	0.939339	0.00131583	0.909886	0.666099	8.5e-08	0.00347476	0.432356	N/A
II	4	6.77e-07	3.29e-05	0.0568342	0.5606	2.64e-05	0.641139	0.446684	0.0167986	0.343661	0.110725	0.00732231	0.00298762	0.00161579	2.71e-05	0.358179	0.549673	0.840543	0.907454	0.00432092	0.0175668	3.31e-25	9.11e-29	0.609035	0.838744	0.154621	0.571929	0.701304	8.81e-06	0.00207379	0.208111	N/A
II	5	0.284646	0.503959	0.827797	0.827797	0.0544648	0.591686	0.832357	0.545116	0.870234	0.696552	0.44129	0.513118	0.944605	0.0025117	0.314056	0.60351	0.459995	0.303194	0.00262829	0.0603157	1.2e-09	1.92e-13	0.0214351	0.303612	0.946542	0.439011	0.0303287	0.0819674	1.5e-05	0.347611	N/A
II	6	5.91e-17	8.05e-08	0.129697	0.686518	0.0124906	0.0450605	0.236805	0.236805	0.250069	0.057289	7.53e-05	1.22e-05	5.73e-07	0.000114949	0.969253	0.446092	0.888073	0.448492	1.63e-05	7.45e-07	2.02e-14	3.08e-16	0.517425	0.568136	0.676898	0.888333	0.610383	0.658947	0.180153	0.582782	N/A
II	10	2.7e-17	7.07e-16	0.00157452	0.0110957	1.77e-05	0.620026	0.0106405	0.936507	0.336353	0.10771	1.89e-05	8.09e-05	0.000161926	1.98e-11	1.71e-11	0.948523	0.731701	0.000848809	0.000616042	7.41e-06	1.26e-09	3.3e-10	0.160939	0.401458	0.8696	0.898132	0.254913	0.86183	0.000748194	0.211368	N/A
II	11	0.000441683	2.55e-07	0.399833	0.0510243	1.51e-09	0.118544	0.000512907	0.0807382	0.129318	0.201022	0.00902046	2.84e-10	0.526838	1.1e-11	0.00855664	0.0160844	0.0363889	6.81e-05	0.006469	0.000419641	2.85e-07	0.00594623	0.542382	0.660023	0.253487	0.786144	0.632171	1.99e-05	1.74e-06	0.155964	N/A
II	12	1.42e-05	0.005434	0.847535	0.366654	0.527318	0.403125	0.0133493	0.0749571	0.452057	0.710111	0.698261	0.031091	0.907333	0.566083	0.0767758	0.258161	0.657056	0.226333	0.145617	0.257615	0.5	0.5	0.674458	0.641225	0.0217787	0.0726843	0.738886	0.19889	0.0931396	0.723784	N/A
II	13	0.000129385	0.00170004	0.838483	0.195792	0.03527	0.446171	0.696427	0.696427	0.666558	0.163534	0.0104378	0.0443658	0.00128847	0.00205787	0.789051	0.83489	0.744612	0.593556	0.0185	0.0470173	0.042436	0.000292631	0.763899	0.749418	0.788724	0.822296	0.824082	0.0317286	0.643997	0.811436	N/A
II	14	3.96e-09	5.93e-23	9.87e-08	1.13e-06	1.59e-16	0.0214053	1.53e-07	0.365882	0.714322	0.0975545	1.69e-09	2.27e-05	0.008933	1.62e-32	0.00124863	0.640441	0.0452053	0.257219	3.63e-05	7.15e-05	0.00956927	0.477419	0.00144244	0.964807	0.425199	0.0133037	6.79e-06	9.02e-08	1.74e-07	0.147532	N/A
II	various	6.36e-16	2.98e-18	1.61e-09	0.0137681	4.21e-06	0.950522	0.00248705	0.149487	0.0010381	0.119139	0.0101908	0.438871	0.703593	1.32e-07	1.41e-14	0.357968	0.126755	0.0273235	0.0239965	2.23e-07	4.56e-12	0.000793158	0.922811	0.0151951	0.853623	0.326798	0.17774	9.9e-05	1.48e-24	0.0023023	N/A
-	undefined	0.0001806	0.0192581	0.581873	0.847535	8.54e-05	0.511549	0.504585	0.812758	0.174755	0.080856	0.409078	0.00149014	0.0353465	0.307091	0.210737	0.297673	0.657056	0.102362	0.408464	0.257615	0.66346	0.66346	0.674458	0.641225	0.690816	0.548875	0.738886	0.19889	0.921875	0.723784	N/A
TREE ((((CanLup<21>,PhoSin<20>)<25>,HomSap<24>)<27>,((AnoCar<19>,ZooViv<18>)<23>,((((((CheAbin<1>,GopEvg<0>)<5>,MauRee<4>)<9>,(ChrPic<3>,TraScr<2>)<8>)<11>,(rCheMyd1<7>,rDerCor1<6>)<10>)<15>,PelSin<14>)<17>.1857,(GalGal<13>,AliMis<12>)<16>)<22>)<26>)<29>,XenTro<28>)<30>;
